# The Molecular Programme of the Biphasic Isopod Moult: A Transcriptomic Chimera

**DOI:** 10.64898/2026.08.02.742273

**Authors:** Idan Sheizaf, Robert M. Waterhouse, Marc Robinson-Rechavi, Ariel D. Chipman

## Abstract

Isopods are an order of crustaceans characterised by a biphasic moulting pattern, in which the posterior cuticle is shed before the anterior cuticle, with an intramoult period of up to a few days between the two. In order to understand how this unusual moulting pattern is regulated, we carried out a transcriptomic analysis covering three distantly related terrestrial isopod species. We analysed the transcriptomic profile of four body regions: the front legs, the hind legs, the thorax and the head, at different phases of the moulting cycle in the three species. We describe a conserved cyclic pattern in the transcriptomic profiles corresponding to the phases of the moulting cycle. The genes driving this conserved pattern provide a catalogue of the central players of the moulting process and are prime candidates for future experimental work. Furthermore, we show that during the intramoult phase, the posterior limbs display a transcriptomic profile more similar to the postmoult phase, indicating that at this phase, the animal is functionally a transcriptomic chimera, with the anterior and posterior halves experiencing radically different molecular environments, with disjunct regulatory programmes active in each half.
