## Supplementary material for "The Molecular Programme of the Biphasic Isopod Moult: A Transcriptomic Chimera": Table S1

ODB_OG	Preferred_name	Loading	PC
11167at6657	U-scoloptoxin(01)-Cw1a-like	0.159596992898925	PC1
23851at6657	Cuticle protein	0.148602703375322	PC1
15693at6657	uncharacterized protein LOC121121532	0.117105502803092	PC1
40430at6657	cuticle protein AM1274-like	0.113394607133606	PC1
50985at6657	uncharacterized protein LOC125028289 isoform X1	0.109141302039367	PC1
22902at6657	Cuticle protein	0.107483920261264	PC1
20514at6657	cuticle protein CP14.6-like	0.104906581159807	PC1
38550at6657	ice-structuring glycoprotein-like	0.0984833976702353	PC1
10139at6657	C-type lectin BfL-1-like	0.0948968870115738	PC1
53472at6657	Glutaredoxin domain-containing cysteine-rich protein	0.0925309826039641	PC1
19196at6657	U-scoloptoxin(01)-Cw1a	0.0912686391313766	PC1
15450at6657	cuticle protein AM1159-like	0.0900207873703981	PC1
49007at6657	mucin-2-like	0.0859798072684898	PC1
48557at6657	oleosin-B6-like	0.0841981974687793	PC1
76093at6657	cuticle protein AMP1A-like	0.0834528977268414	PC1
55179at6657	formin-like protein 20	0.0831862213030907	PC1
59746at6657	hypothetical protein	0.0823449258419426	PC1
54741at6657	pneumococcal serine-rich repeat protein-like isoform X1	0.0821612987912911	PC1
41076at6657	uncharacterized protein LOC119593065	0.0782556289640231	PC1
29538at6657	venom phosphodiesterase 2-like	0.077359700822341	PC1
46859at6657	5'-nucleotidase	0.0732988901012572	PC1
6056at6657	uncharacterized protein LOC124350811	0.0730094119495684	PC1
48836at6657	uncharacterized protein LOC121866384 isoform X1	0.0725843619252129	PC1
15711at6657	protein obstructor-E-like	0.0723235981042214	PC1
51542at6657	uncharacterized protein LOC125047286	0.0716344180418985	PC1
10924at6657	cGMP-dependent kinase	0.0693059452769345	PC1
51045at6657	nucleolin	0.0687349630039327	PC1
28581at6657	Chitin binding domain	0.0678550675109493	PC1
47568at6657	venom allergen 5-like	0.0677300032560656	PC1
49885at6657	serine/threonine-protein kinase par-1-like isoform X1	0.0672128127066003	PC1
3944at6657	peroxidase-like	0.0669064074994605	PC1
28236at6657	uncharacterized protein LOC123774860	0.066004103454813	PC1
59862at6657	hypothetical protein	0.0656733190921318	PC1
20244at6657	MAM and LDL-receptor class A domain-containing protein 1	0.0645604977471916	PC1
2096at6657	U-scoloptoxin(01)-Cw1a-like	0.0641578923106992	PC1
66935at6657	uncharacterized protein LOC119112868	0.0638584841007219	PC1
42147at6657	proton-coupled folate transporter-like	0.0627374624634296	PC1
32803at6657	uncharacterized protein LOC123759356 isoform X1	0.0625423942615052	PC1
45833at6657	Chitin binding domain	0.0625404589328564	PC1
33994at6657	uncharacterized protein DDB_G0271670-like	0.0624027253024117	PC1
22955at6657	proton channel OtopLc-like	0.0620920388675482	PC1
14498at6657	protein obstructor-E-like	0.0614859846327354	PC1
38710at6657	Chitin binding domain	0.0611593277804321	PC1
31788at6657	adult-specific cuticular protein ACP-20	0.0600428402720014	PC1
32095at6657	cuticle protein 16.8-like	0.0597392678885617	PC1
33386at6657	Potassium channel domain	0.0592806284273716	PC1
69118at6657	hypothetical protein	0.0592372112821759	PC1
42274at6657	mucin-5AC-like	-0.0591672892343351	PC1
29301at6657	NADPH oxidase 5	0.0589768521598248	PC1
45763at6657	putative fatty acyl-CoA reductase	0.0586021577717357	PC1
10080at6657	Cytochrome P450	0.0585795034690076	PC1
31166at6657	protein Skeletor, isoforms B/C-like	0.0582493809757002	PC1
19812at6657	UDP-N-acetylhexosamine pyrophosphorylase-like	0.0580680632055003	PC1
50955at6657	Chitin binding domain	0.0578589744662912	PC1
21123at6657	Glycoside hydrolase family 18 catalytic domain	0.0570482757176819	PC1
4714at6657	chitin deacetylase 1	0.057026509785837	PC1
35776at6657	probable G-protein coupled receptor Mth-like 1	0.0567697036925259	PC1
4552at6657	chitin deacetylase 1	0.0560651891027478	PC1
55584at6657	protein Skeletor, isoforms B/C-like	0.0560093462604156	PC1
37136at6657	C-type lectin-like	0.0559646954979326	PC1
43792at6657	mucin-5AC-like isoform X1	0.055850636637472	PC1
14689at6657	Heme-binding protein 1	-0.0556911011994621	PC1
44659at6657	O-acyltransferase WSD1 C-terminal	0.0553609781403725	PC1
13053at6657	Cuticle protein	0.0553497843945561	PC1
35594at6657	uncharacterized protein LOC125026920	0.0551993493330222	PC1
12791at6657	uncharacterized protein LOC122393670 isoform X1	0.0541056648884091	PC1
6010at6657	Beta,beta-carotene	0.0539063187450256	PC1
93at6657	ferric-chelate reductase 1	0.0537570051129619	PC1
27649at6657	larval cuticle protein 16/17-like	0.0536911808524342	PC1
37948at6657	toll-like receptor 3	0.0533110445203515	PC1
49202at6657	LOW QUALITY PROTEIN: arp2/3 complex-activating protein rickA-like	-0.0531835028589372	PC1
38956at6657	A disintegrin and metalloproteinase with thrombospondin motifs like	0.0527883587159177	PC1
43320at6657	uncharacterized protein LOC123504395 isoform X1	0.0527434594169692	PC1
7416at6657	Glycoside hydrolase family 18 catalytic domain	0.0525184219742555	PC1
18116at6657	Chitin synthase chs-2	0.0521776446919503	PC1
52201at6657	nascent polypeptide-associated complex subunit alpha, muscle-specific form-like	0.0521498789976883	PC1
50269at6657	mucin-5AC-like	0.0520116618344418	PC1
17843at6657	protein obstructor-E-like	0.0519840843527765	PC1
45588at6657	uncharacterized PE-PGRS family protein PE_PGRS54-like isoform X1	0.0518189369640963	PC1
53063at6657	uncharacterized protein LOC122392603 isoform X1	0.051639395722508	PC1
36546at6657	titin-like isoform X1	0.0515434446630334	PC1
49977at6657	Cilia- and flagella-associated protein 97	0.051395490303581	PC1
42803at6657	C-type lectin-like	0.0513372520311924	PC1
22434at6657	neurogenic locus notch homolog protein 1	0.0513212482435623	PC1
23846at6657	uncharacterized protein LOC108680453	0.0513116029138249	PC1
50668at6657	uncharacterized protein LOC123498771	0.0507157233424243	PC1
20218at6657	uncharacterized protein LOC125036627 isoform X1	0.0506504901809075	PC1
42at6657	Alpha carbonic anhydrase	0.0506271341810488	PC1
17380at6657	peroxidase	0.050451882671269	PC1
41955at6657	mucin-5AC-like	0.0499790285431999	PC1
16139at6657	calpain-C-like	0.0495784944868232	PC1
29411at6657	Sushi, von Willebrand factor type A, EGF and pentraxin domain-containing protein 1	0.0495237933472575	PC1
74667at6657	flexible cuticle protein 12-like	0.0494574467472617	PC1
11545at6657	Cytochrome P450	0.0492251825422631	PC1
62399at6657	patched domain-containing protein 3-like	0.0490207085433133	PC1
3489at6657	larval cuticle protein A2B-like	0.0490042756309357	PC1
46499at6657	C-type lectin-like	-0.0489581139616891	PC1
61044at6657	hypothetical protein	-0.0488910396378514	PC1
12133at6657	N-acetyl-D-glucosamine kinase-like	0.0485727490697461	PC1
39396at6657	ribonucleoprotein PTB-binding 1	0.0481698644835489	PC1
39744at6657	cuticle protein CP1499-like	-0.12624003613063	PC2
51919at6657	collagen alpha-1(XI) chain-like	-0.105739464257907	PC2
70831at6657	hypothetical protein	0.104092592818891	PC2
57961at6657	Insect odorant-binding protein A10/Ejaculatory bulb-specific protein 3 superfamily	-0.103966003381181	PC2
57673at6657	hypothetical protein	-0.100356625729569	PC2
13053at6657	Cuticle protein	-0.0990103986236843	PC2
30821at6657	Cuticle protein	-0.0978498608217723	PC2
8811at6657	methyl farnesoate epoxidase-like	0.0977307927429379	PC2
33214at6657	uncharacterized protein LOC125043951	0.0973936946859668	PC2
32930at6657	uncharacterized protein LOC116920943 isoform X1	0.0953524293961234	PC2
69338at6657	hypothetical protein	0.0950657259098221	PC2
6530at6657	cuticle protein 7-like	0.0914654617130466	PC2
44311at6657	uncharacterized protein LOC123498767	-0.0880338053809716	PC2
42544at6657	uncharacterized protein LOC124349248	0.0867732070321989	PC2
41132at6657	uncharacterized protein LOC121853907	0.0847185487396211	PC2
40927at6657	serine/arginine repetitive matrix protein 1-like isoform X1	0.0836444433621422	PC2
32220at6657	mastermind-like domain-containing protein 1	0.0835600343571361	PC2
35066at6657	cytochrome b5-related protein-like	0.0833725902975699	PC2
39220at6657	adhesive plaque matrix protein-like	0.0810293140937681	PC2
26335at6657	Procollagen-lysine,2-oxoglutarate 5-dioxygenase 3	0.0800968585146673	PC2
3489at6657	larval cuticle protein A2B-like	0.0800664551703698	PC2
34198at6657	uncharacterized protein LOC122253647 isoform X1	0.0790125621764232	PC2
69257at6657	O-acyltransferase WSD1, C-terminal	0.0789130537395074	PC2
53592at6657	uncharacterized protein LOC125026018	0.0775428363777212	PC2
54462at6657	uncharacterized protein LOC125038565	0.075857954016094	PC2
41076at6657	uncharacterized protein LOC119593065	-0.0754325652083199	PC2
30046at6657	uncharacterized protein LOC122370948	0.0753929188204336	PC2
42621at6657	uncharacterized protein LOC125026565	0.0753670318887294	PC2
41655at6657	solute carrier family 2, facilitated glucose transporter member 8-like	-0.0746405763300394	PC2
51542at6657	uncharacterized protein LOC125047286	-0.0740966406073149	PC2
17380at6657	peroxidase	0.0737211332708797	PC2
42138at6657	Lysozyme	-0.0733931393054765	PC2
11203at6657	alpha/beta-gliadin clone PW1215-like	0.0723701403946514	PC2
59283at6657	hypothetical protein	0.0716275474263465	PC2
903at6657	Cellulose/chitin-binding protein N-terminal	0.0712640495675764	PC2
37136at6657	C-type lectin-like	0.0712504789701177	PC2
36546at6657	titin-like isoform X1	-0.0707399848771545	PC2
73609at6657	hypothetical protein	0.0704410681779455	PC2
35883at6657	uncharacterized protein LOC123771943	0.0701746690983739	PC2
53514at6657	uncharacterized protein LOC123764398	0.0688217896108604	PC2
75717at6657	hypothetical protein	-0.0677536080415141	PC2
93at6657	ferric-chelate reductase 1	0.0676928310593572	PC2
52013at6657	LOW QUALITY PROTEIN: leucine-rich repeat extensin-like protein 5	-0.0673947710534489	PC2
10924at6657	cGMP-dependent kinase	-0.067354869129616	PC2
57747at6657	hypothetical protein	-0.0667042272412964	PC2
76642at6657	hypothetical protein	0.0664765161866051	PC2
16508at6657	UDP-glucuronosyltransferase 2C1-like	0.0663116286706202	PC2
60138at6657	Peptidyl-prolyl cis-trans isomerase domain superfamily	0.0660625601756401	PC2
34396at6657	uncharacterized protein LOC124320315	0.065046948550385	PC2
37449at6657	uncharacterized protein LOC108665015	0.0647855802991509	PC2
1225at6657	carotenoid isomerooxygenase-like	0.0638714346244417	PC2
35594at6657	uncharacterized protein LOC125026920	-0.0637771669865519	PC2
76093at6657	cuticle protein AMP1A-like	-0.0630233914619249	PC2
42837at6657	uncharacterized abhydrolase domain-containing protein DDB_G0269086-like isoform X1	-0.0625861664914815	PC2
43284at6657	extensin-1-like	0.0624830548224557	PC2
29991at6657	serine protease filzig-like	0.0622467991375982	PC2
27588at6657	Complement C1q-like protein 3	0.0617576000157197	PC2
37at6657	agrin-like	0.06133769202793	PC2
27649at6657	larval cuticle protein 16/17-like	0.0612342115536354	PC2
36516at6657	hepatocyte growth factor activator-like	-0.0603133562347424	PC2
42067at6657	uncharacterized protein LOC123771867	0.0601655863684904	PC2
61874at6657	hypothetical protein	0.0601618884070355	PC2
62637at6657	hypothetical protein	0.059461576694652	PC2
58730at6657	venom carboxylesterase-6-like	-0.0585782091512286	PC2
57502at6657	Protein kinase domain	0.0582887640276878	PC2
55125at6657	extensin-like	0.057860156906373	PC2
4904at6657	NPC intracellular cholesterol transporter 2-like	0.0577937848274954	PC2
39821at6657	probable nuclear hormone receptor HR3	0.0575743087256744	PC2
40020at6657	flocculation protein FLO11-like	0.0568904999841285	PC2
33386at6657	Potassium channel domain	-0.0568749857255388	PC2
53826at6657	uncharacterized protein LOC125048419	0.0567913432750035	PC2
55492at6657	platelet glycoprotein Ib alpha chain-like	0.0567313891819855	PC2
40430at6657	cuticle protein AM1274-like	0.0566361317106567	PC2
47160at6657	Chitin binding domain	0.0563015567964267	PC2
59280at6657	Single domain Von Willebrand factor type C domain	-0.0562111549372602	PC2
52572at6657	nascent polypeptide-associated complex subunit alpha, muscle-specific form-like isoform X1	0.055853251867974	PC2
44925at6657	Serine proteases trypsin domain	0.0551522268119602	PC2
1526at6657	peroxidase-like	0.0549130527387342	PC2
34963at6657	fibrous sheath CABYR-binding protein-like	-0.0548109135338578	PC2
25870at6657	cuticle protein 19.8-like	-0.0541070381941308	PC2
28236at6657	uncharacterized protein LOC123774860	0.0540799462656395	PC2
4851at6657	uncharacterized protein LOC123756668 isoform X1	0.0520014686488619	PC2
59590at6657	Sulfotransferase 1C4	-0.0518442398180254	PC2
23269at6657	superoxide dismutase	-0.0517312986727611	PC2
65140at6657	Glucose-methanol-choline oxidoreductase, N-terminal	0.0517279753258936	PC2
59997at6657	Protein deglycase DJ-1	-0.0516882784253508	PC2
21279at6657	putative vacuolar protein sorting-associated protein TDA6	0.0512748177183356	PC2
38550at6657	ice-structuring glycoprotein-like	-0.0511461512797513	PC2
1981at6657	trypsin	0.0510266914274657	PC2
54882at6657	mucin-5AC-like	0.0509714478051877	PC2
49885at6657	serine/threonine-protein kinase par-1-like isoform X1	0.050856151565508	PC2
28173at6657	probable acyl-CoA dehydrogenase fadE25	-0.0507281754145003	PC2
71801at6657	hypothetical protein	0.0497907154550198	PC2
66785at6657	hypothetical protein	0.049634150545403	PC2
42311at6657	chitooligosaccharidolytic beta-N-acetylglucosaminidase-like	0.0495791066393019	PC2
32709at6657	apolipoprotein D-like	-0.0489126795123564	PC2
50637at6657	zinc finger E-box-binding homeobox 1-like isoform X1	0.0487524853698595	PC2
8127at6657	protein spaetzle 3-like	-0.0487490631484889	PC2
63565at6657	hypothetical protein	-0.0486981225726459	PC2
52753at6657	uncharacterized protein LOC125047673	0.0486571895026378	PC2
11334at6657	G protein-coupled receptor rhodopsin-like	0.185146208845798	PC3
9378at6657	Venom serine protease 34	0.17752537090859	PC3
20909at6657	Serine proteases trypsin domain	0.173630303754239	PC3
14615at6657	Peptidase M12B ADAM/reprolysin	0.156961433722552	PC3
6619at6657	Arrestin-like N-terminal	0.140516169059614	PC3
4834at6657	Arrestin-like N-terminal	0.13249051140165	PC3
13182at6657	trypsin	0.125998128676508	PC3
59588at6657	hypothetical protein	0.105997311010831	PC3
1134at6657	juvenile hormone acid O-methyltransferase-like	0.100864136632479	PC3
43562at6657	crustacean hyperglycemic hormones	0.098915852784552	PC3
6768at6657	opsin, ultraviolet-sensitive-like	0.098612075935582	PC3
44821at6657	uncharacterized protein LOC119113845	0.0960721205023429	PC3
45013at6657	FMRFamide neuropeptides-like	0.0933145886702112	PC3
31867at6657	hemocytin-like	0.0860235357361688	PC3
38131at6657	uncharacterized protein LOC122246610 isoform X1	0.0846476998631887	PC3
68266at6657	Immunoglobulin-like domain	0.0820492892226009	PC3
48923at6657	uncharacterized protein LOC123499595 isoform X1	0.0819701822106222	PC3
4746at6657	EGF-like domain	0.0802388384889925	PC3
20514at6657	cuticle protein CP14.6-like	0.0781993818196976	PC3
24430at6657	dipeptidyl peptidase 1-like	0.0753788790508813	PC3
44268at6657	Basement membrane-specific heparan sulfate proteoglycan core protein	0.0751204578007124	PC3
40973at6657	neuroendocrine convertase 1	0.0751067230632706	PC3
3667at6657	lysosomal alpha-mannosidase-like	0.0745769609258255	PC3
40538at6657	uncharacterized protein LOC125025606	0.0744267436105131	PC3
29938at6657	xylose isomerase-like	0.0741877869156344	PC3
39679at6657	transient receptor potential protein	0.0732812970307626	PC3
5759at6657	corticotropin-releasing factor-binding protein-like	0.0731960404543934	PC3
44559at6657	Allatostatin	0.0731697820233209	PC3
39074at6657	Copper type II ascorbate-dependent monooxygenase N-terminal	0.0724925183000684	PC3
44934at6657	polycystic kidney disease 2-like 1 protein	0.0711281573118625	PC3
40467at6657	ferritin subunit-like	0.0699831174530535	PC3
25161at6657	Fibrinogen alpha/beta/gamma chain C-terminal globular domain	0.0699785407976858	PC3
40047at6657	Venom protein	0.0672697298222376	PC3
66232at6657	hypothetical protein	-0.0667890554614719	PC3
36882at6657	Winged helix-like DNA-binding domain superfamily	0.0662713319893906	PC3
48248at6657	myosuppressin-like	0.0649511347008463	PC3
73542at6657	hypothetical protein	0.0642906912656468	PC3
76037at6657	uncharacterized protein LOC108666451	0.0638130008546708	PC3
36631at6657	insulin-like growth factor-binding protein complex acid labile subunit	0.0627118085522088	PC3
21012at6657	molt-inhibiting hormone	0.0625315803052231	PC3
2754at6657	alpha-L-fucosidase-like	0.0620403937508133	PC3
14836at6657	Fibrinogen alpha/beta/gamma chain C-terminal globular domain	0.062024742333311	PC3
50318at6657	carotenoid isomerooxygenase-like	0.0612814779665171	PC3
4971at6657	glutamate decarboxylase	0.0607095030028644	PC3
27720at6657	U8-agatoxin-Ao1a-like	0.0604814182927711	PC3
21844at6657	prothoracicostatic peptides-like	0.0604417101519237	PC3
32161at6657	Myosin head motor domain	-0.0604234006383574	PC3
46120at6657	uncharacterized protein LOC125042561	0.0598096622545919	PC3
43763at6657	uncharacterized protein LOC123761570	0.0591724749879994	PC3
6991at6657	serine protease svh-1-like	0.059062980975624	PC3
54199at6657	papilin-like	0.0585271581046544	PC3
49723at6657	endoplasmic reticulum junction formation protein lunapark-A-like	-0.058038341385007	PC3
15450at6657	cuticle protein AM1159-like	0.0577531187738295	PC3
66935at6657	uncharacterized protein LOC119112868	0.0561365461090771	PC3
13719at6657	immunoglobulin domain-containing protein oig-4-like	0.0560218117848793	PC3
35979at6657	synaptic vesicular amine transporter-like	0.0557280523781942	PC3
53457at6657	cardioactive peptide-like	0.0553482553390225	PC3
38925at6657	uncharacterized protein LOC124312182	0.0548588324576821	PC3
29026at6657	uncharacterized protein LOC123768389	0.0548573667243811	PC3
46313at6657	sodium-dependent dopamine transporter-like	0.0547671068345145	PC3
44804at6657	Myosin head motor domain	-0.0539045526415899	PC3
18824at6657	Insulin-like growth factor-binding protein IGFBP	0.0538689029186528	PC3
48716at6657	uncharacterized protein LOC125047443	0.0538612460266544	PC3
57121at6657	uncharacterized protein LOC125037542	0.0536186915210019	PC3
19141at6657	troponin C, isotype gamma-like	0.052433323141613	PC3
35205at6657	MD-2-related lipid-recognition domain	0.0524140139039728	PC3
14591at6657	troponin C, isoallergen Bla g 6.0101	-0.051760594449753	PC3
62558at6657	Haem peroxidase domain superfamily, animal type	0.0511371146168247	PC3
51587at6657	protein unc-80 homolog	0.0510027080861742	PC3
25549at6657	orcokinin peptides type B-like	0.0507293396898563	PC3
14598at6657	TWiK family of potassium channels protein 7-like	0.0505309715577353	PC3
32504at6657	Histone-lysine N-methyltransferase SETMAR	-0.0502015798316427	PC3
49573at6657	beta-glucuronidase-like	0.0501199278257514	PC3
54741at6657	pneumococcal serine-rich repeat protein-like isoform X1	0.0497017135814096	PC3
40696at6657	mevalonate kinase-like	0.0483959749477611	PC3
23851at6657	Cuticle protein	0.0481359771132467	PC3
53030at6657	uncharacterized abhydrolase domain-containing protein DDB_G0269086-like	-0.0477812106478234	PC3
45030at6657	Bursicon	0.0474392189745123	PC3
18577at6657	uncharacterized protein LOC125044498	0.0471260942473431	PC3
1225at6657	carotenoid isomerooxygenase-like	-0.0469404814340955	PC3
29538at6657	venom phosphodiesterase 2-like	0.0468932030166536	PC3
5685at6657	putative serine protease K12H4.7	0.0468570383564182	PC3
11167at6657	U-scoloptoxin(01)-Cw1a-like	0.0466105085497984	PC3
61653at6657	hypothetical protein	0.0463554289472044	PC3
51542at6657	uncharacterized protein LOC125047286	0.0459658994728274	PC3
54760at6657	uncharacterized protein LOC123764705 isoform X1	0.0459354369854271	PC3
76093at6657	cuticle protein AMP1A-like	0.045761158506631	PC3
2218at6657	uncharacterized protein LOC125029103	0.0457231953888802	PC3
39431at6657	Neurotransmitter-gated ion-channel ligand-binding domain	0.0452613552884025	PC3
50985at6657	uncharacterized protein LOC125028289 isoform X1	0.0450783436131024	PC3
59590at6657	Sulfotransferase 1C4	0.0449867246890052	PC3
33774at6657	uncharacterized protein LOC124329369 isoform X1	0.0449258498344042	PC3
31886at6657	allatostatin C	0.0443995810887628	PC3
21315at6657	glutamate receptor 1-like	0.0439960987835822	PC3
60337at6657	Carboxylesterase, type B	0.0439618931625216	PC3
41956at6657	organic cation transporter protein-like	0.0435948287728115	PC3
36089at6657	neuroendocrine protein 7B2-like	0.0435005436635357	PC3
35844at6657	neuroendocrine convertase 2	0.0432386070167368	PC3
48158at6657	homeotic protein Sex combs reduced	0.0431299433769625	PC3
43342at6657	uncharacterized protein LOC123773891	0.0430528578468192	PC3
76093at6657	cuticle protein AMP1A-like	0.0713420972747728	PC4
57130at6657	mucin-19-like	-0.0710914358647441	PC4
38550at6657	ice-structuring glycoprotein-like	0.0707454407704644	PC4
23851at6657	Cuticle protein	0.0702394873381232	PC4
18153at6657	probable chitinase 10	-0.0695600224118161	PC4
44268at6657	Basement membrane-specific heparan sulfate proteoglycan core protein	-0.0631080339099554	PC4
74667at6657	flexible cuticle protein 12-like	0.062096585931774	PC4
59588at6657	hypothetical protein	-0.0615222249688558	PC4
12604at6657	MFS-type transporter SLC18B1-like	-0.0611042604775156	PC4
47110at6657	neuroblast differentiation-associated protein AHNAK-like	-0.0598173207013972	PC4
15450at6657	cuticle protein AM1159-like	0.0597294603610448	PC4
11167at6657	U-scoloptoxin(01)-Cw1a-like	0.0596372158946987	PC4
38862at6657	plectin-like	-0.0585521859031982	PC4
45193at6657	protein split ends-like	-0.0581176939903561	PC4
40430at6657	cuticle protein AM1274-like	0.0570539741297428	PC4
42839at6657	nuclear hormone receptor E75-like	-0.0558070235031114	PC4
48770at6657	Regulator of G-protein signaling 9	-0.055674357299367	PC4
3489at6657	larval cuticle protein A2B-like	0.0555547811187099	PC4
9378at6657	Venom serine protease 34	-0.0546620351130462	PC4
75717at6657	hypothetical protein	-0.053954386450575	PC4
15693at6657	uncharacterized protein LOC121121532	0.0538004325459642	PC4
54741at6657	pneumococcal serine-rich repeat protein-like isoform X1	0.053718833030724	PC4
48524at6657	PR domain zinc finger protein 1	-0.0521403496150941	PC4
16410at6657	sex determination protein fruitless-like	0.0517353297174314	PC4
31303at6657	serine/threonine-protein kinase WNK3-like	-0.0516678738106736	PC4
22902at6657	Cuticle protein	0.0515199873263073	PC4
28489at6657	kinesin-like protein unc-104	-0.0512703655041357	PC4
51691at6657	Microtubule-associated serine/threonine-protein kinase 3	-0.050885467310112	PC4
28581at6657	Chitin binding domain	0.0504524348448051	PC4
42668at6657	protein turtle-like	-0.0500880147850138	PC4
49202at6657	LOW QUALITY PROTEIN: arp2/3 complex-activating protein rickA-like	-0.0499875295412962	PC4
55998at6657	titin-like	-0.0499717748245644	PC4
54199at6657	papilin-like	-0.0493881606302114	PC4
44320at6657	Prominin	-0.0492842916213015	PC4
51068at6657	protein stoned-B-like	-0.0491568008692288	PC4
46330at6657	Rho-related BTB domain-containing protein 1	-0.0486995283422315	PC4
43763at6657	uncharacterized protein LOC123761570	-0.0483155232634089	PC4
36798at6657	60S ribosomal protein L35a-like	0.047958429897527	PC4
26932at6657	uncharacterized protein LOC124321009 isoform X1	-0.0476603854105973	PC4
37at6657	agrin-like	-0.0476461896510823	PC4
27567at6657	Low-density lipoprotein receptor-related protein 4	-0.0474024326564754	PC4
37481at6657	atrial natriuretic peptide-converting enzyme-like	-0.04720057770715	PC4
41313at6657	Disintegrin and metalloproteinase domain-containing protein 12	-0.0471349602364474	PC4
20909at6657	Serine proteases trypsin domain	-0.0469483114078977	PC4
22196at6657	proteoglycan Cow-like isoform X1	-0.0463494176405109	PC4
33386at6657	Potassium channel domain	-0.0462850527441408	PC4
13909at6657	receptor-type tyrosine-protein phosphatase N2-like	-0.0461505952415423	PC4
35844at6657	neuroendocrine convertase 2	-0.0461247912029583	PC4
47207at6657	fibrillin-2-like	-0.0460834632171297	PC4
48166at6657	trichohyalin-like	-0.0459328788669615	PC4
36631at6657	insulin-like growth factor-binding protein complex acid labile subunit	-0.0456402188659328	PC4
24748at6657	uncharacterized protein LOC124320579 isoform X1	-0.0455599207202371	PC4
37666at6657	ETS domain-containing protein Elk-4-like	-0.0454737902340033	PC4
20514at6657	cuticle protein CP14.6-like	0.045032502564904	PC4
75181at6657	uncharacterized protein LOC108669754	-0.0449580347126147	PC4
14379at6657	diacylglycerol kinase theta-like	-0.0449480840542896	PC4
24937at6657	EGF-like domain	-0.0447701815617767	PC4
35926at6657	putative ankyrin repeat protein RF_0381	-0.0446991351316805	PC4
31659at6657	rho GTPase-activating protein 39-like	-0.044660840710039	PC4
48361at6657	adhesive plaque matrix protein-like isoform X1	-0.0445440335673764	PC4
29807at6657	Oxysterol-binding protein-related protein 8	-0.0444593973030465	PC4
55944at6657	mRNA decay activator protein ZFP36L1-like	-0.0443768458284974	PC4
49898at6657	zinc finger protein AEBP2-like	-0.0443437644568872	PC4
9107at6657	hemicentin-2-like isoform X1	-0.044304486760109	PC4
40538at6657	uncharacterized protein LOC125025606	-0.0441939018295719	PC4
47091at6657	Homeodomain-interacting protein kinase 2	-0.0441700087710092	PC4
58432at6657	Vitellogenin, N-terminal	-0.044127784609141	PC4
52560at6657	GAS2-like protein pickled eggs	-0.0440551073870058	PC4
34831at6657	Ankyrin repeat and BTB/POZ domain-containing protein 2	-0.0440467333430287	PC4
37243at6657	gamma-aminobutyric acid type B receptor subunit 1	-0.0439841856402986	PC4
8261at6657	Down syndrome cell adhesion molecule-like protein Dscam2	-0.0435221425988011	PC4
28236at6657	uncharacterized protein LOC123774860	0.0434977688616767	PC4
44621at6657	rap1 GTPase-activating protein 1	-0.0434565328197264	PC4
28590at6657	pumilio homolog 2-like	-0.043182750577048	PC4
35559at6657	protein disabled-like	-0.0430329361401734	PC4
53388at6657	zinc finger homeobox protein 3-like	-0.0430281528875685	PC4
36189at6657	uncharacterized protein LOC123755738 isoform X1	-0.0428286451760344	PC4
30112at6657	double-stranded RNA-binding protein Staufen homolog	-0.0427540894224292	PC4
73609at6657	hypothetical protein	-0.0427367064407523	PC4
56101at6657	nuclear receptor coactivator 2-like	-0.0426727579747009	PC4
3773at6657	Prolow-density lipoprotein receptor-related protein 1	-0.0426429648216737	PC4
36526at6657	kinesin-like protein KIF13A	-0.042556434922031	PC4
52538at6657	dorsal-ventral patterning protein Sog-like	-0.0424138139847548	PC4
25980at6657	Repulsive guidance molecule A	-0.0423979791823183	PC4
27735at6657	protein artichoke-like	-0.042371483348596	PC4
39763at6657	sodium-dependent transporter bedraggled-like	-0.0423550670674618	PC4
45429at6657	Zinc finger CXXC-type	-0.0422914451394525	PC4
40634at6657	serine/arginine repetitive matrix protein 1-like	-0.0422043479387416	PC4
53677at6657	uncharacterized protein LOC108664411 isoform X1	-0.0421397540855169	PC4
20778at6657	neural-cadherin-like	-0.0421369204649382	PC4
35979at6657	synaptic vesicular amine transporter-like	-0.0420396131642623	PC4
23846at6657	uncharacterized protein LOC108680453	0.0419730022283794	PC4
23368at6657	Sushi, von Willebrand factor type A, EGF and pentraxin domain-containing protein 1	-0.0417240059139485	PC4
11799at6657	Cadherin	-0.0416062899630124	PC4
8146at6657	receptor-type guanylate cyclase gcy-5-like	-0.0414213484209282	PC4
43050at6657	Lustrin cysteine-rich repeated	-0.0413856540554675	PC4
49636at6657	triple functional domain protein-like	-0.0412806185737119	PC4
51587at6657	protein unc-80 homolog	-0.0412589981089984	PC4
48970at6657	Ankyrin repeat and fibronectin type-III domain-containing protein 1	-0.0412094945150076	PC4
2426at6657	A disintegrin and metalloproteinase with thrombospondin motifs 7	-0.041152757963799	PC4
14615at6657	Peptidase M12B ADAM/reprolysin	0.112963795436357	PC5
54741at6657	pneumococcal serine-rich repeat protein-like isoform X1	-0.108392424246398	PC5
11334at6657	G protein-coupled receptor rhodopsin-like	0.103510801863314	PC5
20514at6657	cuticle protein CP14.6-like	-0.0959949755066131	PC5
35594at6657	uncharacterized protein LOC125026920	0.0912009220055069	PC5
42138at6657	Lysozyme	0.0825665756523935	PC5
9378at6657	Venom serine protease 34	0.0822710033736993	PC5
39786at6657	titin-like	-0.0812423880541226	PC5
51919at6657	collagen alpha-1(XI) chain-like	0.0766958299164434	PC5
6619at6657	Arrestin-like N-terminal	0.075160549086397	PC5
4834at6657	Arrestin-like N-terminal	0.075071148433482	PC5
62831at6657	hypothetical protein	-0.0732323731713574	PC5
32095at6657	cuticle protein 16.8-like	-0.0713061322561899	PC5
57747at6657	hypothetical protein	0.0705786282285135	PC5
51045at6657	nucleolin	-0.0698279474309643	PC5
52201at6657	nascent polypeptide-associated complex subunit alpha, muscle-specific form-like	0.0697006377024749	PC5
15711at6657	protein obstructor-E-like	0.0691956523830108	PC5
52013at6657	LOW QUALITY PROTEIN: leucine-rich repeat extensin-like protein 5	0.0687347415170692	PC5
6530at6657	cuticle protein 7-like	0.0668528297755102	PC5
57673at6657	hypothetical protein	0.0666939938485396	PC5
22902at6657	Cuticle protein	-0.0666160032598601	PC5
20909at6657	Serine proteases trypsin domain	0.0659196245240801	PC5
54068at6657	nuclear factor interleukin-3-regulated protein-like	-0.0651812699736639	PC5
57961at6657	Insect odorant-binding protein A10/Ejaculatory bulb-specific protein 3 superfamily	0.064345083762416	PC5
16410at6657	sex determination protein fruitless-like	-0.0639225406588801	PC5
1134at6657	juvenile hormone acid O-methyltransferase-like	0.063085033169365	PC5
19141at6657	troponin C, isotype gamma-like	0.0621711866834694	PC5
51542at6657	uncharacterized protein LOC125047286	0.062099869653697	PC5
41655at6657	solute carrier family 2, facilitated glucose transporter member 8-like	0.0618776299826235	PC5
3489at6657	larval cuticle protein A2B-like	-0.0610633169255754	PC5
42621at6657	uncharacterized protein LOC125026565	0.0599804154918761	PC5
45763at6657	putative fatty acyl-CoA reductase	0.0594803970657067	PC5
44311at6657	uncharacterized protein LOC123498767	0.0584987366628096	PC5
32709at6657	apolipoprotein D-like	0.0583475245176453	PC5
15268at6657	Low density lipoprotein receptor adapter protein 1	0.0582051438044664	PC5
12464at6657	Serine proteases trypsin domain	-0.05760279473171	PC5
47568at6657	venom allergen 5-like	-0.0574885410693492	PC5
39220at6657	adhesive plaque matrix protein-like	0.0574748944918769	PC5
49506at6657	uncharacterized protein LOC125038079	0.0572000736577558	PC5
13182at6657	trypsin	0.0563730676533183	PC5
27776at6657	hormone receptor 4-like	0.0561333204607307	PC5
21702at6657	ecdysone-induced protein 74EF-like	-0.0558510894170653	PC5
60138at6657	Peptidyl-prolyl cis-trans isomerase domain superfamily	0.0555767063044324	PC5
4744at6657	ATP-binding cassette sub-family G member 5	0.0553347976548772	PC5
12925at6657	protein obstructor-E-like	0.0548669612041451	PC5
30046at6657	uncharacterized protein LOC122370948	0.054535251254998	PC5
40927at6657	serine/arginine repetitive matrix protein 1-like isoform X1	0.0541134825985693	PC5
42544at6657	uncharacterized protein LOC124349248	0.0539607091516532	PC5
41538at6657	uncharacterized protein LOC119580352 isoform X1	0.052959349432412	PC5
43562at6657	crustacean hyperglycemic hormones	0.05263793975879	PC5
42839at6657	nuclear hormone receptor E75-like	0.0524597873316745	PC5
17031at6657	sodium bicarbonate cotransporter 3	-0.0523811785981847	PC5
29538at6657	venom phosphodiesterase 2-like	0.0523459418006186	PC5
61874at6657	hypothetical protein	0.0521021306771549	PC5
29679at6657	EGF-like domain	-0.0519216209354211	PC5
6768at6657	opsin, ultraviolet-sensitive-like	0.0518983949972073	PC5
54603at6657	ets DNA-binding protein pokkuri-like	0.051745872353672	PC5
45588at6657	uncharacterized PE-PGRS family protein PE_PGRS54-like isoform X1	-0.0516649753532756	PC5
35203at6657	protein bric-a-brac 1-like	0.0514261400248305	PC5
33994at6657	uncharacterized protein DDB_G0271670-like	0.0512949707489764	PC5
73609at6657	hypothetical protein	0.0510608410629559	PC5
40973at6657	neuroendocrine convertase 1	0.0510095608320893	PC5
33214at6657	uncharacterized protein LOC125043951	0.0509037575509396	PC5
4278at6657	carnitine O-palmitoyltransferase 1, liver isoform-like	-0.0508878508131619	PC5
43486at6657	C-type lectin domain family 10 member A	-0.0502284344729802	PC5
51769at6657	la-related protein 6	-0.0501255384245234	PC5
40430at6657	cuticle protein AM1274-like	-0.0499898053089415	PC5
4714at6657	chitin deacetylase 1	0.0498957732367777	PC5
41076at6657	uncharacterized protein LOC119593065	0.0496831812535148	PC5
53472at6657	Glutaredoxin domain-containing cysteine-rich protein	0.0494491134593061	PC5
15823at6657	dystonin-like isoform X1	-0.0492623808540225	PC5
903at6657	Cellulose/chitin-binding protein N-terminal	0.0491825229720461	PC5
49885at6657	serine/threonine-protein kinase par-1-like isoform X1	-0.0490386210139523	PC5
47110at6657	neuroblast differentiation-associated protein AHNAK-like	-0.0487613215470663	PC5
24002at6657	uncharacterized protein LOC123769456 isoform X1	-0.0486479288810884	PC5
5320at6657	epidermal retinol dehydrogenase 2	0.048642799046327	PC5
59590at6657	Sulfotransferase 1C4	-0.0486287812514188	PC5
59014at6657	hypothetical protein	-0.0484620271428247	PC5
61044at6657	hypothetical protein	0.048249716405802	PC5
38862at6657	plectin-like	-0.0482436988828546	PC5
29938at6657	xylose isomerase-like	0.0482306643937681	PC5
19133at6657	retinol dehydrogenase 11-like	0.0481526208643661	PC5
11810at6657	MD-2-related lipid-recognition domain	0.0478610202698004	PC5
51915at6657	C-type lectin-like	-0.0478472532969663	PC5
48836at6657	uncharacterized protein LOC121866384 isoform X1	0.0477535372669339	PC5
33386at6657	Potassium channel domain	0.047439667940116	PC5
35120at6657	flocculation protein FLO11-like isoform X1	0.0472450337924553	PC5
25302at6657	ecdysone receptor-like	-0.0469358097709119	PC5
34489at6657	uncharacterized protein LOC119100129	-0.0462489056767957	PC5
37136at6657	C-type lectin-like	0.0458285328315998	PC5
41132at6657	uncharacterized protein LOC121853907	0.0458230514013	PC5
39744at6657	cuticle protein CP1499-like	0.0456308268492633	PC5
26922at6657	eclosion hormone-like	0.0456172997534017	PC5
49636at6657	triple functional domain protein-like	-0.0452659837580187	PC5
33363at6657	brain tumor protein-like	-0.0452632695931744	PC5
52326at6657	muscle M-line assembly protein unc-89-like	-0.0450253203062543	PC5
47207at6657	fibrillin-2-like	-0.0447715952368654	PC5
75717at6657	hypothetical protein	0.0445604395799304	PC5
32797at6657	uncharacterized protein LOC128696261 isoform X1	0.0444260453129371	PC5
26068at6657	uncharacterized protein LOC122378278 isoform X1	0.044376651285975	PC5
