## Supplementary material for "The Molecular Programme of the Biphasic Isopod Moult: A Transcriptomic Chimera": Table S2

ODB_OG	Preferred_name	avg_lfc	consistent_direction	Bias
62831at6657	hypothetical protein	9.119041728384282	TRUE	Anterior (Front)
51919at6657	collagen alpha-1(XI) chain-like	-8.76209550356751	TRUE	Posterior (Back)
6240at6657	unconventional myosin-X-like	-8.543969661047537	TRUE	Posterior (Back)
16508at6657	UDP-glucuronosyltransferase 2C1-like	8.36294839138651	TRUE	Anterior (Front)
41655at6657	solute carrier family 2, facilitated glucose transporter member 8-like	-7.767324872020192	TRUE	Posterior (Back)
35594at6657	uncharacterized protein LOC125026920	-7.326150258671233	TRUE	Posterior (Back)
75717at6657	hypothetical protein	-6.828425577102646	TRUE	Posterior (Back)
42138at6657	Lysozyme	-6.73832079762	TRUE	Posterior (Back)
3489at6657	larval cuticle protein A2B-like	6.655232985456193	TRUE	Anterior (Front)
42837at6657	uncharacterized abhydrolase domain-containing protein DDB_G0269086-like isoform X1	-6.549945502694331	TRUE	Posterior (Back)
57673at6657	hypothetical protein	-6.034311625775529	TRUE	Posterior (Back)
52013at6657	LOW QUALITY PROTEIN: leucine-rich repeat extensin-like protein 5	-6.01376866074089	TRUE	Posterior (Back)
1981at6657	trypsin	5.862873384820091	TRUE	Anterior (Front)
30953at6657	putative uncharacterized protein ENSP00000383309	-5.514153759106279	TRUE	Posterior (Back)
26335at6657	Procollagen-lysine,2-oxoglutarate 5-dioxygenase 3	5.362000932607043	TRUE	Anterior (Front)
44311at6657	uncharacterized protein LOC123498767	-5.283924794257742	TRUE	Posterior (Back)
57747at6657	hypothetical protein	-5.153492822804399	TRUE	Posterior (Back)
29538at6657	venom phosphodiesterase 2-like	-5.035129581712573	TRUE	Posterior (Back)
54824at6657	PDZ domain-containing RING finger protein 4-like	-4.965947751889683	TRUE	Posterior (Back)
46330at6657	Rho-related BTB domain-containing protein 1	-4.350073184499662	TRUE	Posterior (Back)
37666at6657	ETS domain-containing protein Elk-4-like	-4.216879150312652	TRUE	Posterior (Back)
52831at6657	protein spaetzle-like	-4.17426576943187	TRUE	Posterior (Back)
277at6657	U-scoloptoxin(01)-Er1a-like	4.125939336279589	TRUE	Anterior (Front)
12604at6657	MFS-type transporter SLC18B1-like	-4.067047377899856	TRUE	Posterior (Back)
6224at6657	Alpha-D-phosphohexomutase C-terminal	4.015368350053575	TRUE	Anterior (Front)
16410at6657	sex determination protein fruitless-like	3.8903909866624944	TRUE	Anterior (Front)
51690at6657	orphan steroid hormone receptor 2-like	-3.7753723647082365	TRUE	Posterior (Back)
50748at6657	uncharacterized protein LOC125042710	-3.7383981006464553	TRUE	Posterior (Back)
19133at6657	retinol dehydrogenase 11-like	-3.6046554713095937	TRUE	Posterior (Back)
45209at6657	G protein-coupled receptor rhodopsin-like	-3.538089114351826	TRUE	Posterior (Back)
5930at6657	Pancreatic lipase-related protein 2	3.469632721773135	TRUE	Anterior (Front)
65860at6657	Protein deadpan	-3.312603365376822	TRUE	Posterior (Back)
36350at6657	Spondin N-terminal	-3.275749725201947	TRUE	Posterior (Back)
93at6657	ferric-chelate reductase 1	3.248135028207939	TRUE	Anterior (Front)
29585at6657	serine/arginine repetitive matrix protein 1-like	-3.1945392708197042	TRUE	Posterior (Back)
22618at6657	disheveled-associated activator of morphogenesis 1-like	-3.143487222202317	TRUE	Posterior (Back)
33451at6657	monocarboxylate transporter 13-like	-3.0620226042431637	TRUE	Posterior (Back)
30875at6657	BCL2/adenovirus E1B 19 kDa protein-interacting protein 3-like	-3.0489605341852832	TRUE	Posterior (Back)
1630at6657	calponin-3-like	2.972335229918583	TRUE	Anterior (Front)
59466at6657	Neurotransmitter-gated ion-channel ligand-binding domain	-2.955528945946563	TRUE	Posterior (Back)
33230at6657	ETS-like protein pointed	-2.9071639920772285	TRUE	Posterior (Back)
46968at6657	nuclear hormone receptor FTZ-F1 beta-like	-2.892993056031415	TRUE	Posterior (Back)
41890at6657	GDNF-inducible zinc finger protein 1-like	-2.8917469164445055	TRUE	Posterior (Back)
29031at6657	UNC93-like protein MFSD11	2.8794055506988134	TRUE	Anterior (Front)
50152at6657	1-phosphatidylinositol 4,5-bisphosphate phosphodiesterase epsilon-1	-2.8509922854429943	TRUE	Posterior (Back)
269at6657	WD repeat and SOCS box-containing protein 1	-2.6732922480612547	TRUE	Posterior (Back)
67125at6657	Anti-lipopolysaccharide factor	-2.657019890182914	TRUE	Posterior (Back)
4036at6657	membrane progestin receptor gamma-like	-2.5039697785959896	TRUE	Posterior (Back)
18917at6657	CD80-like immunoglobulin C2-set	-2.480108323148446	TRUE	Posterior (Back)
27102at6657	Switch-associated protein 70	2.441552612402583	TRUE	Anterior (Front)
47053at6657	leucine-rich repeat-containing G-protein coupled receptor 5-like	2.3141876830440213	TRUE	Anterior (Front)
11090at6657	uncharacterized protein LOC125041773 isoform X1	-2.29236922891067	TRUE	Posterior (Back)
11343at6657	LIM domain-containing protein jub-like	-2.224038896884766	TRUE	Posterior (Back)
48383at6657	DNA-binding protein D-ETS-4	-2.2232209839981447	TRUE	Posterior (Back)
13381at6657	Serine-threonine kinase receptor-associated protein	2.2179393438512554	TRUE	Anterior (Front)
2599at6657	V-type proton ATPase subunit C	2.2147331724743506	TRUE	Anterior (Front)
9528at6657	hemicentin-1-like	-2.201287740936343	TRUE	Posterior (Back)
29256at6657	CG2206-PB-like protein	-2.159969973975932	TRUE	Posterior (Back)
5860at6657	ribonuclease kappa-like	2.0830257907134615	TRUE	Anterior (Front)
7997at6657	myosin regulatory light chain	2.059861614944107	TRUE	Anterior (Front)
10984at6657	D-isomer specific 2-hydroxyacid dehydrogenase NAD-binding domain	-2.0321383579983454	TRUE	Posterior (Back)
14530at6657	filamin-C-like	-2.02981399819821	TRUE	Posterior (Back)
1604at6657	V-type proton ATPase subunit B	2.0192827725682863	TRUE	Anterior (Front)
36044at6657	V-type proton ATPase 21 kDa proteolipid subunit	1.9986200965906418	TRUE	Anterior (Front)
12326at6657	V-type proton ATPase subunit F	1.940475849157094	TRUE	Anterior (Front)
4456at6657	ATPase F1/V1/A1 complex alpha/beta subunit nucleotide-binding domain	1.9333188484924992	TRUE	Anterior (Front)
28140at6657	uncharacterized protein LOC125040566 isoform X1	1.916845957289116	TRUE	Anterior (Front)
3848at6657	Solute carrier family 25 member 45	-1.8895815426882718	TRUE	Posterior (Back)
22643at6657	Nuclear factor NF-kappa-B subunit	-1.8805683201947976	TRUE	Posterior (Back)
21113at6657	ATPase V1 complex subunit H C-terminal	1.8465636790016147	TRUE	Anterior (Front)
24267at6657	clarin-2	-1.8371431458469016	TRUE	Posterior (Back)
5320at6657	epidermal retinol dehydrogenase 2	-1.82281425672919	FALSE	Posterior (Back)
21264at6657	EF-hand domain	1.796951855775769	TRUE	Anterior (Front)
51402at6657	V-type proton ATPase subunit S1	1.7654560322140942	TRUE	Anterior (Front)
41127at6657	ATPase H(+)-transporting accessory protein 2	1.6611886334943136	TRUE	Anterior (Front)
33769at6657	uncharacterized protein LOC123520014 isoform X1	1.6560120811267467	TRUE	Anterior (Front)
14189at6657	plasma membrane ascorbate-dependent reductase CYBRD1-like isoform X1	-1.6505073492333464	TRUE	Posterior (Back)
3328at6657	Ras-related protein Rab6	1.556521540144942	TRUE	Anterior (Front)
25984at6657	Rhomboid-related protein 3	-1.549605332481698	TRUE	Posterior (Back)
12639at6657	signaling mucin HKR1-like isoform X1	1.4721329688482105	TRUE	Anterior (Front)
22585at6657	cystinosin	-1.3553700800971764	TRUE	Posterior (Back)
37741at6657	Serine incorporator 1	-1.2231418355161363	TRUE	Posterior (Back)
35661at6657	torsin-1A-like	-1.1877594192181689	TRUE	Posterior (Back)
51513at6657	Ammonium transporter Rh type B	0.9037859836928924	FALSE	Anterior (Front)
