## Supplementary material for "The Molecular Programme of the Biphasic Isopod Moult: A Transcriptomic Chimera": Table S3

ODB_OG	Cluster	Preferred_name
28581at6657	1	Chitin binding domain
19196at6657	1	U-scoloptoxin(01)-Cw1a
15693at6657	1	uncharacterized protein LOC121121532
11167at6657	1	U-scoloptoxin(01)-Cw1a-like
50985at6657	1	uncharacterized protein LOC125028289 isoform X1
23851at6657	1	Cuticle protein
55179at6657	1	formin-like protein 20
48836at6657	1	uncharacterized protein LOC121866384 isoform X1
29538at6657	1	venom phosphodiesterase 2-like
46859at6657	1	5'-nucleotidase
49007at6657	1	mucin-2-like
53472at6657	1	Glutaredoxin domain-containing cysteine-rich protein
15711at6657	1	protein obstructor-E-like
10139at6657	1	C-type lectin BfL-1-like
76093at6657	1	cuticle protein AMP1A-like
38550at6657	1	ice-structuring glycoprotein-like
15450at6657	1	cuticle protein AM1159-like
66935at6657	1	uncharacterized protein LOC119112868
74667at6657	2	flexible cuticle protein 12-like
59746at6657	2	hypothetical protein
4851at6657	2	uncharacterized protein LOC123756668 isoform X1
32095at6657	2	cuticle protein 16.8-like
51045at6657	2	nucleolin
54741at6657	2	pneumococcal serine-rich repeat protein-like isoform X1
20514at6657	2	cuticle protein CP14.6-like
40430at6657	2	cuticle protein AM1274-like
22902at6657	2	Cuticle protein
49885at6657	2	serine/threonine-protein kinase par-1-like isoform X1
47568at6657	2	venom allergen 5-like
29301at6657	2	NADPH oxidase 5
62831at6657	2	hypothetical protein
53592at6657	3	uncharacterized protein LOC125026018
32930at6657	3	uncharacterized protein LOC116920943 isoform X1
40927at6657	3	serine/arginine repetitive matrix protein 1-like isoform X1
39220at6657	3	adhesive plaque matrix protein-like
6530at6657	3	cuticle protein 7-like
35066at6657	3	cytochrome b5-related protein-like
32220at6657	3	mastermind-like domain-containing protein 1
59283at6657	3	hypothetical protein
42621at6657	3	uncharacterized protein LOC125026565
30046at6657	3	uncharacterized protein LOC122370948
42544at6657	3	uncharacterized protein LOC124349248
41132at6657	3	uncharacterized protein LOC121853907
903at6657	3	Cellulose/chitin-binding protein N-terminal
73609at6657	3	hypothetical protein
70831at6657	3	hypothetical protein
13805at6657	4	bumetanide-sensitive sodium-(potassium)-chloride cotransporter-like
2096at6657	4	U-scoloptoxin(01)-Cw1a-like
6056at6657	4	uncharacterized protein LOC124350811
37136at6657	4	C-type lectin-like
48557at6657	4	oleosin-B6-like
3944at6657	4	peroxidase-like
28236at6657	4	uncharacterized protein LOC123774860
55584at6657	4	protein Skeletor, isoforms B/C-like
26335at6657	5	Procollagen-lysine,2-oxoglutarate 5-dioxygenase 3
33214at6657	5	uncharacterized protein LOC125043951
17380at6657	5	peroxidase
93at6657	5	ferric-chelate reductase 1
69338at6657	5	hypothetical protein
8811at6657	5	methyl farnesoate epoxidase-like
69257at6657	5	O-acyltransferase WSD1, C-terminal
27649at6657	5	larval cuticle protein 16/17-like
3489at6657	5	larval cuticle protein A2B-like
43562at6657	6	crustacean hyperglycemic hormones
4834at6657	6	Arrestin-like N-terminal
6768at6657	6	opsin, ultraviolet-sensitive-like
6619at6657	6	Arrestin-like N-terminal
11334at6657	6	G protein-coupled receptor rhodopsin-like
1134at6657	6	juvenile hormone acid O-methyltransferase-like
14615at6657	6	Peptidase M12B ADAM/reprolysin
13182at6657	6	trypsin
9378at6657	6	Venom serine protease 34
20909at6657	6	Serine proteases trypsin domain
44821at6657	6	uncharacterized protein LOC119113845
59588at6657	6	hypothetical protein
66232at6657	7	hypothetical protein
42138at6657	7	Lysozyme
57747at6657	7	hypothetical protein
57673at6657	7	hypothetical protein
57961at6657	7	Insect odorant-binding protein A10/Ejaculatory bulb-specific protein 3 superfamily
44311at6657	7	uncharacterized protein LOC123498767
51919at6657	7	collagen alpha-1(XI) chain-like
41655at6657	7	solute carrier family 2, facilitated glucose transporter member 8-like
30821at6657	7	Cuticle protein
52013at6657	7	LOW QUALITY PROTEIN: leucine-rich repeat extensin-like protein 5
25870at6657	7	cuticle protein 19.8-like
35594at6657	7	uncharacterized protein LOC125026920
33386at6657	7	Potassium channel domain
13053at6657	7	Cuticle protein
39744at6657	7	cuticle protein CP1499-like
10924at6657	7	cGMP-dependent kinase
36546at6657	7	titin-like isoform X1
51542at6657	7	uncharacterized protein LOC125047286
41076at6657	7	uncharacterized protein LOC119593065
56452at6657	7	uncharacterized PE-PGRS family protein PE_PGRS54-like
48361at6657	8	adhesive plaque matrix protein-like isoform X1
42274at6657	8	mucin-5AC-like
18153at6657	8	probable chitinase 10
42837at6657	8	uncharacterized abhydrolase domain-containing protein DDB_G0269086-like isoform X1
36798at6657	8	60S ribosomal protein L35a-like
