## Supplementary material for "The Molecular Programme of the Biphasic Isopod Moult: A Transcriptomic Chimera": Table S6

ID	Description	phase	n_species	min_padj	avg_padj	max_count
GO:0000209	protein polyubiquitination	intramoult	2	0.5055742140772579	0.5679784565800501	3
GO:0000226	microtubule cytoskeleton organization	intramoult	2	0.7194167829988646	0.8023317262368486	2
GO:0000281	mitotic cytokinesis	intramoult	2	0.5904363532521627	0.6104095261675024	3
GO:0000413	protein peptidyl-prolyl isomerization	intramoult	3	0.5904363532521627	0.6252584442410092	3
GO:0006281	DNA repair	intramoult	3	0.9021059094787398	0.9349721339057936	3
GO:0006310	DNA recombination	intramoult	3	0.5904363532521627	0.7394343376237048	1
GO:0006397	mRNA processing	intramoult	2	0.7624256175075584	0.8646634828735602	3
GO:0006468	protein phosphorylation	intramoult	3	0.2908081545679584	0.5256110569525241	23
GO:0006468	protein phosphorylation	postmoult	2	0.4723654982490866	0.5256291171966238	2
GO:0006470	protein dephosphorylation	intramoult	2	0.022753408560054512	0.4691931508943664	8
GO:0006508	proteolysis	intramoult	3	2.1010109307352053e-5	0.2937551726431428	45
GO:0006508	proteolysis	postmoult	3	0.030030313759265237	0.23516959719556452	4
GO:0006508	proteolysis	premoult	2	0.04971038755198678	0.3017985820896695	8
GO:0006629	lipid metabolic process	intramoult	3	0.5904363532521627	0.6252584442410092	9
GO:0006629	lipid metabolic process	premoult	2	0.06832158244102465	0.1098873864515512	2
GO:0006631	fatty acid metabolic process	intramoult	2	0.6303826990828423	0.6964041582952003	4
GO:0006631	fatty acid metabolic process	premoult	2	0.08076958237070578	0.2304877480091862	2
GO:0006665	sphingolipid metabolic process	intramoult	2	0.5904363532521627	0.7378415113634975	1
GO:0006749	glutathione metabolic process	intramoult	2	0.09496479169056878	0.26548830385962124	3
GO:0006811	monoatomic ion transport	intramoult	3	0.3761601617562432	0.5173301187330169	17
GO:0006811	monoatomic ion transport	premoult	3	0.10153711695605394	0.42717894902877096	2
GO:0006816	calcium ion transport	premoult	2	0.019260209832298224	0.08535670014718799	1
GO:0006869	lipid transport	intramoult	3	0.4892067977318871	0.6624772717251175	2
GO:0006979	response to oxidative stress	intramoult	3	0.03973979397055513	0.42289999766448294	7
GO:0007010	cytoskeleton organization	intramoult	3	0.3471292371714162	0.46971328167554566	4
GO:0007018	microtubule-based movement	intramoult	2	0.7380660069941781	0.8079849074787164	4
GO:0007156	homophilic cell adhesion via plasma membrane adhesion molecules	intramoult	3	0.4360118160286737	0.5504639196417772	4
GO:0007166	cell surface receptor signaling pathway	intramoult	3	0.008214891851313685	0.30561365161624443	9
GO:0007166	cell surface receptor signaling pathway	premoult	2	0.08076958237070578	0.2304877480091862	2
GO:0007169	cell surface receptor protein tyrosine kinase signaling pathway	intramoult	3	0.006318924001009502	0.41175970767463443	7
GO:0007218	neuropeptide signaling pathway	intramoult	2	0.5904363532521627	0.7378415113634975	1
GO:0007264	small GTPase-mediated signal transduction	intramoult	3	0.009364392415582418	0.42041470745536963	7
GO:0007268	chemical synaptic transmission	intramoult	3	0.031189700505263238	0.4804972230477089	4
GO:0007268	chemical synaptic transmission	premoult	2	0.019260209832298224	0.184240725131878	1
GO:0007275	multicellular organism development	intramoult	3	0.20928132957722886	0.3732767095207759	4
GO:0008045	motor neuron axon guidance	intramoult	2	0.6549562803880227	0.6581998285431933	3
GO:0009190	cyclic nucleotide biosynthetic process	intramoult	2	0.40342241050368144	0.5463467454004011	2
GO:0009653	anatomical structure morphogenesis	intramoult	2	0.5904363532521627	0.7341700806077087	2
GO:0015074	DNA integration	intramoult	3	0.7380660069941781	0.8602427557080559	1
GO:0015986	proton motive force-driven ATP synthesis	intramoult	3	0.5904363532521627	0.7047356228325754	1
GO:0016310	phosphorylation	intramoult	3	0.6385238457707311	0.7367382406799683	9
GO:0016310	phosphorylation	premoult	2	0.14641049268292902	0.24141389044660566	3
GO:0016311	dephosphorylation	intramoult	2	0.02646244649035887	0.4882814741213044	8
GO:0016567	protein ubiquitination	intramoult	3	0.6426540903860072	0.7828595083608295	5
GO:0019752	carboxylic acid metabolic process	intramoult	2	0.6385238457707311	0.7618852576227817	1
GO:0019752	carboxylic acid metabolic process	postmoult	2	0.030030313759265237	0.07302748556273647	1
GO:0030036	actin cytoskeleton organization	intramoult	3	0.38159000618929845	0.5788264176198128	3
GO:0030154	cell differentiation	intramoult	3	0.21110467785089415	0.4508643651162512	8
GO:0030198	extracellular matrix organization	intramoult	3	0.022753408560054512	0.2751131293293141	5
GO:0030198	extracellular matrix organization	postmoult	2	0.0406190044029866	0.12186599199066417	1
GO:0030968	endoplasmic reticulum unfolded protein response	intramoult	2	0.40342241050368144	0.6443345399892569	2
GO:0031122	cytoplasmic microtubule organization	intramoult	2	0.5904363532521627	0.6398537167746416	2
GO:0035282	segmentation	intramoult	2	0.5904363532521627	0.6144800995114469	1
GO:0042026	protein refolding	intramoult	2	0.3351587062653459	0.35066665492127874	3
GO:0042273	ribosomal large subunit biogenesis	intramoult	3	0.5904363532521627	0.7047356228325754	1
GO:0043161	proteasome-mediated ubiquitin-dependent protein catabolic process	intramoult	2	0.6303826990828423	0.6365183947344247	5
GO:0050808	synapse organization	intramoult	3	0.3761601617562432	0.5405175984654762	4
GO:0060255	regulation of macromolecule metabolic process	intramoult	3	0.5904363532521627	0.666912773963342	2
GO:0070588	calcium ion transmembrane transport	intramoult	2	0.40342241050368144	0.6443345399892569	2
GO:0098869	cellular oxidant detoxification	intramoult	2	0.5904363532521627	0.6259398649752632	2
GO:1902476	chloride transmembrane transport	intramoult	2	0.5904363532521627	0.6728910207510017	2
