## Supplementary material for "The Molecular Programme of the Biphasic Isopod Moult: A Transcriptomic Chimera": Table S7

ID	Description	phase	n_species	min_padj	avg_padj	max_count
GO:0000166	nucleotide binding	intramoult	3	0.9051015859121995	0.9576480667424714	22
GO:0000166	nucleotide binding	postmoult	3	0.6047168788546171	0.7011759837181871	2
GO:0000166	nucleotide binding	premoult	2	0.7339694680142583	0.7902431323350066	4
GO:0000287	magnesium ion binding	intramoult	3	0.603511018721674	0.7825679871728382	3
GO:0003682	chromatin binding	intramoult	2	0.7826710568048254	0.8884937554819466	2
GO:0003774	cytoskeletal motor activity	intramoult	3	0.603511018721674	0.8033621828407064	2
GO:0003779	actin binding	intramoult	3	0.8130706796094905	0.8984120792070046	6
GO:0003824	catalytic activity	intramoult	3	0.603511018721674	0.8321123554897624	21
GO:0003824	catalytic activity	postmoult	2	0.23495520078705665	0.37313454065676127	2
GO:0003824	catalytic activity	premoult	3	0.21751031765999596	0.2998587986350552	5
GO:0004114	3',5'-cyclic-nucleotide phosphodiesterase activity	intramoult	3	0.1166983452213453	0.3167743417043589	4
GO:0004197	cysteine-type endopeptidase activity	intramoult	2	0.603511018721674	0.7151445919913406	2
GO:0004222	metalloendopeptidase activity	intramoult	3	0.2840446195576991	0.5258565370928837	10
GO:0004222	metalloendopeptidase activity	postmoult	2	0.2287442137819487	0.40017350860209944	1
GO:0004252	serine-type endopeptidase activity	intramoult	3	8.959561358642732e-4	0.12472892467310667	20
GO:0004252	serine-type endopeptidase activity	postmoult	2	0.2287442137819487	0.2558040335442193	1
GO:0004252	serine-type endopeptidase activity	premoult	2	0.27381613387670517	0.3356849093803572	2
GO:0004364	glutathione transferase activity	intramoult	2	0.08389454649980901	0.27711976669664545	3
GO:0004497	monooxygenase activity	intramoult	3	0.1731698274754256	0.6017757983004738	3
GO:0004497	monooxygenase activity	premoult	2	0.05831639826177126	0.16606626606923822	1
GO:0004518	nuclease activity	intramoult	2	0.6852083981478847	0.8233651420699499	1
GO:0004714	transmembrane receptor protein tyrosine kinase activity	intramoult	2	0.03840480270086545	0.3209579107112697	5
GO:0004725	protein tyrosine phosphatase activity	intramoult	2	0.1166983452213453	0.4447542792139818	5
GO:0004867	serine-type endopeptidase inhibitor activity	intramoult	2	0.6852083981478847	0.760971994119334	3
GO:0004970	glutamate-gated receptor activity	intramoult	3	0.6852083981478847	0.8096573445614546	2
GO:0005044	scavenger receptor activity	intramoult	2	0.13721767976761443	0.37036434924464423	3
GO:0005198	structural molecule activity	intramoult	3	0.02661092471698013	0.12203207806563274	14
GO:0005198	structural molecule activity	postmoult	2	0.23495520078705665	0.3943448737980058	1
GO:0005198	structural molecule activity	premoult	2	6.143419055003864e-12	0.19877684244507637	11
GO:0005216	monoatomic ion channel activity	intramoult	3	0.603511018721674	0.7488250935335047	8
GO:0005230	extracellular ligand-gated monoatomic ion channel activity	intramoult	3	0.2313773176605518	0.6029744438181528	4
GO:0005254	chloride channel activity	intramoult	3	0.06991838218281136	0.3536175806344403	4
GO:0005267	potassium channel activity	intramoult	2	0.4703449868934819	0.6461527647292331	4
GO:0005319	lipid transporter activity	intramoult	3	0.22464252296439	0.5965584758926931	3
GO:0005506	iron ion binding	intramoult	3	0.28087500782291647	0.6403116636116826	5
GO:0005506	iron ion binding	premoult	3	0.008075761288846652	0.329468983532032	2
GO:0005507	copper ion binding	intramoult	3	0.5965259528233564	0.6641705238718966	3
GO:0005509	calcium ion binding	intramoult	3	0.4021494214648199	0.7041431114317903	23
GO:0005509	calcium ion binding	postmoult	2	0.37875492811037625	0.44330944122544386	4
GO:0005509	calcium ion binding	premoult	2	0.3469634578654404	0.5454804589038456	3
GO:0005516	calmodulin binding	intramoult	2	0.603511018721674	0.7825164523568445	1
GO:0005525	GTP binding	intramoult	3	0.7826710568048254	0.9130623105619622	12
GO:0008010	structural constituent of chitin-based larval cuticle	intramoult	3	8.959561358642732e-4	0.06250422784667364	8
GO:0008010	structural constituent of chitin-based larval cuticle	premoult	2	6.5854728501781425e-9	0.19877684573474108	6
GO:0008017	microtubule binding	intramoult	3	0.4703449868934819	0.7245532385726051	9
GO:0008061	chitin binding	intermoult	2	0.0034078834294618728	0.04276821240270041	2
GO:0008061	chitin binding	intramoult	3	8.211028853340163e-4	0.1990286263023982	15
GO:0008061	chitin binding	postmoult	2	0.19897473336713367	0.3478720152257683	1
GO:0008061	chitin binding	premoult	3	0.09190343913582544	0.13569592027352026	4
GO:0008080	N-acetyltransferase activity	intramoult	2	0.603511018721674	0.7267134183016029	2
GO:0008083	growth factor activity	intramoult	3	0.30109468425851843	0.555745038692438	5
GO:0008138	protein tyrosine/serine/threonine phosphatase activity	intramoult	2	0.782241749544464	0.8718818177682395	2
GO:0008146	sulfotransferase activity	intramoult	2	0.2944508484315999	0.5385609526182127	7
GO:0008194	UDP-glycosyltransferase activity	intramoult	2	0.15842857719336453	0.3809697979575193	3
GO:0008236	serine-type peptidase activity	intramoult	3	0.10249156067461442	0.5354541737025585	7
GO:0008237	metallopeptidase activity	intramoult	3	0.2082633029156842	0.41757502622831083	13
GO:0008237	metallopeptidase activity	postmoult	2	0.16382613831575377	0.37802921586424726	2
GO:0008270	zinc ion binding	intramoult	3	0.19353116119647637	0.40949263664001395	35
GO:0008270	zinc ion binding	postmoult	3	0.23273765408323724	0.3343342456840345	4
GO:0008289	lipid binding	intramoult	2	0.8450536438084302	0.9032877649002227	2
GO:0008374	O-acyltransferase activity	intramoult	2	0.603511018721674	0.7825164523568445	1
GO:0015276	ligand-gated monoatomic ion channel activity	intramoult	3	0.7144367515537671	0.8194001290300821	2
GO:0015293	symporter activity	intramoult	2	0.04014777117927153	0.07842305820030841	6
GO:0016301	kinase activity	intramoult	3	0.82247139790305	0.9001519745236829	9
GO:0016301	kinase activity	premoult	2	0.27381613387670517	0.3356849093803572	4
GO:0016409	palmitoyltransferase activity	intramoult	3	0.4869064013206434	0.6467777459746165	2
GO:0016491	oxidoreductase activity	intramoult	3	4.204900388525209e-7	0.32656790310137107	32
GO:0016491	oxidoreductase activity	postmoult	2	0.496769297084403	0.5273909761291966	3
GO:0016491	oxidoreductase activity	premoult	3	0.2845123933611604	0.6368387925591035	2
GO:0016616	oxidoreductase activity, acting on the CH-OH group of donors, NAD or NADP as acceptor	intramoult	3	0.06991838218281136	0.37416781375197294	5
GO:0016616	oxidoreductase activity, acting on the CH-OH group of donors, NAD or NADP as acceptor	postmoult	2	0.22290831915772388	0.3008316236340501	1
GO:0016620	oxidoreductase activity, acting on the aldehyde or oxo group of donors, NAD or NADP as acceptor	intramoult	3	0.06991838218281136	0.391463956053432	3
GO:0016627	oxidoreductase activity, acting on the CH-CH group of donors	intramoult	2	0.6852083981478847	0.8233651420699499	1
GO:0016705	oxidoreductase activity, acting on paired donors, with incorporation or reduction of molecular oxygen	intramoult	3	0.5436690339157455	0.7254186362007009	3
GO:0016705	oxidoreductase activity, acting on paired donors, with incorporation or reduction of molecular oxygen	premoult	3	0.0046108847272315545	0.2253269011626487	2
GO:0016740	transferase activity	intramoult	3	0.9051015859121995	0.95403178124271	29
GO:0016740	transferase activity	postmoult	2	0.6337458816756305	0.7882105766568794	1
GO:0016740	transferase activity	premoult	2	0.27381613387670517	0.3356849093803572	7
GO:0016747	acyltransferase activity, transferring groups other than amino-acyl groups	intramoult	3	0.761736908354815	0.8611569514900733	2
GO:0016758	hexosyltransferase activity	intramoult	2	0.7021257738456406	0.8318238299188279	2
GO:0016787	hydrolase activity	intermoult	2	0.31006514683866704	0.3104642183832011	1
GO:0016787	hydrolase activity	intramoult	3	0.4610191586156584	0.6157337447140526	36
GO:0016787	hydrolase activity	postmoult	3	0.22290831915772388	0.585085443722507	3
GO:0016787	hydrolase activity	premoult	2	0.39755368488400933	0.4901743983955496	6
GO:0016788	hydrolase activity, acting on ester bonds	intramoult	2	0.6244570794973021	0.7035640681510638	3
GO:0016798	hydrolase activity, acting on glycosyl bonds	intramoult	2	0.5436690339157455	0.6902023120032645	3
GO:0016829	lyase activity	intramoult	3	0.8100723226319821	0.8722159508108092	2
GO:0016829	lyase activity	postmoult	2	0.0314347546763729	0.09763044649606334	2
GO:0016829	lyase activity	premoult	2	0.20287916350749596	0.313524726474165	2
GO:0016849	phosphorus-oxygen lyase activity	intramoult	2	0.7826710568048254	0.8047246110329163	2
GO:0016853	isomerase activity	intramoult	2	0.8499158178815318	0.8641414627153052	4
GO:0016874	ligase activity	intramoult	3	0.6852083981478847	0.8230672273476499	3
GO:0020037	heme binding	intramoult	3	0.018796109690331818	0.09690615809602371	13
GO:0020037	heme binding	premoult	3	0.09767400402473937	0.38320865097995305	1
GO:0030145	manganese ion binding	intramoult	2	0.603511018721674	0.7825164523568445	1
GO:0030170	pyridoxal phosphate binding	intramoult	3	0.603511018721674	0.7185175368162822	4
GO:0030170	pyridoxal phosphate binding	postmoult	2	0.0314347546763729	0.09763044649606334	2
GO:0030414	peptidase inhibitor activity	intramoult	2	0.4021494214648199	0.5328213351358384	4
GO:0030414	peptidase inhibitor activity	premoult	2	0.05424510770790532	0.22589939629595732	1
GO:0031625	ubiquitin protein ligase binding	intramoult	2	0.4021494214648199	0.6076100505371552	4
GO:0042302	structural constituent of cuticle	intramoult	3	1.4653320620753502e-5	0.04984670986244451	18
GO:0042302	structural constituent of cuticle	postmoult	2	0.23490897892821622	0.36583913800630963	1
GO:0042302	structural constituent of cuticle	premoult	2	1.044869875041902e-16	0.17486606706380808	13
GO:0042802	identical protein binding	intramoult	3	0.4869064013206434	0.6390651951011082	2
GO:0043565	sequence-specific DNA binding	intramoult	3	0.017484802407278583	0.1859160571611906	13
GO:0046982	protein heterodimerization activity	intramoult	3	0.8103215515691462	0.861638039056884	4
GO:0046983	protein dimerization activity	intramoult	3	0.7826710568048254	0.8587019160261044	7
GO:0050660	flavin adenine dinucleotide binding	intramoult	3	0.6852083981478847	0.8692268858986361	2
GO:0050839	cell adhesion molecule binding	intramoult	3	0.18189831997882686	0.5226934651684421	4
GO:0051015	actin filament binding	intramoult	3	0.4869064013206434	0.7858879603349951	5
GO:0051082	unfolded protein binding	intramoult	2	0.8450536438084302	0.9032877649002227	3
GO:0051536	iron-sulfur cluster binding	intramoult	3	0.603511018721674	0.8144666707542559	2
GO:0051537	2 iron, 2 sulfur cluster binding	intramoult	3	0.4983364169050071	0.7503187139146159	2
GO:0071949	FAD binding	intramoult	3	0.5436690339157455	0.7758874392702702	2
GO:0140359	ABC-type transporter activity	intramoult	3	0.08379876458189242	0.5929756498524913	4
