## Supplementary material for "The Molecular Programme of the Biphasic Isopod Moult: A Transcriptomic Chimera": Table S8

ID	Description	phase	n_species	min_padj	avg_padj	max_count
GO:0000209	protein polyubiquitination	intermoult	2	0.628482874010435	0.8142414053384806	1
GO:0000226	microtubule cytoskeleton organization	intermoult	3	0.4494449644616044	0.7212865512069074	2
GO:0000226	microtubule cytoskeleton organization	premoult	2	0.44054057838640837	0.606476795819054	1
GO:0000281	mitotic cytokinesis	intermoult	2	0.5856591473618521	0.7928295420141891	1
GO:0000281	mitotic cytokinesis	intramoult	3	0.44828155719103874	0.6220990665687429	1
GO:0000281	mitotic cytokinesis	postmoult	2	0.4959718503255562	0.5547966869959254	1
GO:0000281	mitotic cytokinesis	premoult	2	0.5812454626262248	0.6410432060459756	1
GO:0000413	protein peptidyl-prolyl isomerization	intermoult	2	0.768200909004181	0.8351710020403371	4
GO:0000413	protein peptidyl-prolyl isomerization	intramoult	2	0.5654377207027357	0.5943992275154399	2
GO:0000413	protein peptidyl-prolyl isomerization	premoult	2	0.5812454626262248	0.6410432060459756	1
GO:0006099	tricarboxylic acid cycle	intermoult	2	0.768200909004181	0.8841004228353535	2
GO:0006281	DNA repair	intermoult	3	0.9765582531916821	0.9872915074107935	12
GO:0006281	DNA repair	intramoult	2	0.8707699896683745	0.9312971027806456	1
GO:0006334	nucleosome assembly	intermoult	2	0.5267217175295615	0.6205682350110768	1
GO:0006334	nucleosome assembly	intramoult	2	0.44828155719103874	0.5834702374544023	1
GO:0006334	nucleosome assembly	postmoult	2	0.4854729259726536	0.5882850819295744	1
GO:0006334	nucleosome assembly	premoult	2	0.34209994859128423	0.48249980082543703	1
GO:0006397	mRNA processing	intermoult	2	0.9853163323741724	0.9926581345203491	8
GO:0006397	mRNA processing	premoult	2	0.8881700474816835	0.9054630913442387	1
GO:0006468	protein phosphorylation	intermoult	3	0.9853163323741724	0.993900819887119	9
GO:0006468	protein phosphorylation	intramoult	2	0.8763607591908998	0.9259804999773673	9
GO:0006468	protein phosphorylation	postmoult	3	0.7360723113607336	0.862426052090811	11
GO:0006468	protein phosphorylation	premoult	2	0.922756135206794	0.9611189332054797	6
GO:0006470	protein dephosphorylation	intermoult	2	0.9464147148777096	0.965865523625941	1
GO:0006470	protein dephosphorylation	intramoult	3	0.7407814640351315	0.8701549015348077	1
GO:0006493	protein O-linked glycosylation	intramoult	2	0.44828155719103874	0.5277796294664455	1
GO:0006493	protein O-linked glycosylation	postmoult	2	0.4854729259726536	0.5882850819295744	1
GO:0006508	proteolysis	intermoult	3	0.012986776326830426	0.35372337059153636	31
GO:0006508	proteolysis	intramoult	3	0.03195231023878008	0.21933828590529011	23
GO:0006508	proteolysis	postmoult	3	3.9518519245816967e-4	0.024004764250390827	25
GO:0006508	proteolysis	premoult	3	0.013252099202623428	0.01680129142209334	20
GO:0006623	protein targeting to vacuole	intramoult	2	0.44828155719103874	0.5275822776969368	1
GO:0006623	protein targeting to vacuole	postmoult	2	0.4854729259726536	0.5882850819295744	1
GO:0006629	lipid metabolic process	intermoult	3	0.8065545805872972	0.917656410710511	5
GO:0006629	lipid metabolic process	intramoult	3	0.45920007690962444	0.6248917743525582	6
GO:0006629	lipid metabolic process	postmoult	3	0.6910972378864951	0.7953551462065857	5
GO:0006629	lipid metabolic process	premoult	3	0.44054057838640837	0.6299829540469425	4
GO:0006631	fatty acid metabolic process	intermoult	2	0.5267217175295615	0.7633608270980438	2
GO:0006631	fatty acid metabolic process	postmoult	2	0.7015446351130998	0.7211704828486329	1
GO:0006635	fatty acid beta-oxidation	intermoult	2	0.46277479743028405	0.502450341159822	4
GO:0006644	phospholipid metabolic process	intermoult	3	0.18084472996126663	0.4739937333278067	5
GO:0006644	phospholipid metabolic process	intramoult	3	0.3503330602280183	0.5057578450456076	2
GO:0006644	phospholipid metabolic process	postmoult	3	0.22553293965193835	0.46736770117036236	2
GO:0006644	phospholipid metabolic process	premoult	3	0.15085160552506852	0.3132167848375803	2
GO:0006749	glutathione metabolic process	intermoult	3	0.08863734762914434	0.41093442745059233	3
GO:0006749	glutathione metabolic process	intramoult	2	0.4285136922653209	0.5176983452340778	2
GO:0006749	glutathione metabolic process	postmoult	2	0.003939563631152672	0.07055070786126	4
GO:0006749	glutathione metabolic process	premoult	3	0.34209994859128423	0.5080798542581487	1
GO:0006811	monoatomic ion transport	intermoult	3	0.0039721980199815534	0.30498339557523313	22
GO:0006811	monoatomic ion transport	intramoult	3	6.259377470688159e-5	0.004414769179628429	22
GO:0006811	monoatomic ion transport	postmoult	3	8.968800097556824e-6	0.02157861461266258	23
GO:0006811	monoatomic ion transport	premoult	3	0.010307280420881089	0.028556388195080017	15
GO:0006869	lipid transport	intramoult	2	0.45322107093375824	0.6240829742257648	1
GO:0006979	response to oxidative stress	intermoult	3	0.06793075380466128	0.26356724712608	6
GO:0006979	response to oxidative stress	intramoult	3	0.15663042126638585	0.2971402752268282	4
GO:0006979	response to oxidative stress	postmoult	3	0.15291729152972966	0.237428193509996	3
GO:0006979	response to oxidative stress	premoult	3	0.11128048865947746	0.15442083705247714	3
GO:0007005	mitochondrion organization	intramoult	3	0.44828155719103874	0.5912744910372131	1
GO:0007005	mitochondrion organization	postmoult	2	0.4854729259726536	0.5882850819295744	1
GO:0007015	actin filament organization	postmoult	2	0.5187963929482511	0.6049468154173732	1
GO:0007018	microtubule-based movement	intermoult	2	0.768200909004181	0.8841004228353535	2
GO:0007018	microtubule-based movement	intramoult	2	0.8940829998054568	0.9348416202846458	1
GO:0007018	microtubule-based movement	postmoult	2	0.36130140396263305	0.6485531361699899	3
GO:0007154	cell communication	intermoult	3	0.5267217175295615	0.7470454688962265	1
GO:0007154	cell communication	intramoult	3	0.3672419449878667	0.47413550012724676	2
GO:0007154	cell communication	postmoult	3	0.4854729259726536	0.5651221856024666	1
GO:0007154	cell communication	premoult	3	0.34209994859128423	0.4845988814100707	1
GO:0007156	homophilic cell adhesion via plasma membrane adhesion molecules	intermoult	3	0.08154938160662092	0.42139810507912134	4
GO:0007156	homophilic cell adhesion via plasma membrane adhesion molecules	intramoult	3	0.007467963713697838	0.22546107891407952	6
GO:0007156	homophilic cell adhesion via plasma membrane adhesion molecules	postmoult	3	0.00824680129591032	0.12010125980604332	6
GO:0007156	homophilic cell adhesion via plasma membrane adhesion molecules	premoult	3	0.10944026328639059	0.1749057178679083	3
GO:0007166	cell surface receptor signaling pathway	intermoult	3	0.1438828440741685	0.5568681660900854	4
GO:0007166	cell surface receptor signaling pathway	intramoult	3	0.3595900589595938	0.5540790833243007	3
GO:0007166	cell surface receptor signaling pathway	postmoult	3	0.22553293965193835	0.235217187234734	4
GO:0007166	cell surface receptor signaling pathway	premoult	3	0.06703268139174513	0.22535417561981658	4
GO:0007169	cell surface receptor protein tyrosine kinase signaling pathway	intermoult	3	0.5267217175295615	0.7649741877334229	1
GO:0007169	cell surface receptor protein tyrosine kinase signaling pathway	intramoult	2	0.481197215227248	0.5442374584845502	2
GO:0007169	cell surface receptor protein tyrosine kinase signaling pathway	postmoult	2	0.2538768988450724	0.4724870683657838	2
GO:0007218	neuropeptide signaling pathway	intermoult	3	2.552791818259137e-8	2.635535976587714e-4	9
GO:0007218	neuropeptide signaling pathway	intramoult	3	9.791522925025e-8	7.113586918100577e-4	9
GO:0007218	neuropeptide signaling pathway	postmoult	3	6.43893664159247e-9	1.3175412873263928e-4	9
GO:0007218	neuropeptide signaling pathway	premoult	3	3.701793678987959e-7	7.625509990405754e-4	8
GO:0007264	small GTPase-mediated signal transduction	intermoult	2	0.714414752492592	0.8572073445795589	3
GO:0007264	small GTPase-mediated signal transduction	intramoult	2	0.3595900589595938	0.43211318940236054	3
GO:0007264	small GTPase-mediated signal transduction	postmoult	2	0.24514305080399357	0.49296969069407987	4
GO:0007268	chemical synaptic transmission	intermoult	3	0.11958536100530724	0.4085534916132275	4
GO:0007268	chemical synaptic transmission	intramoult	2	0.007467963713697838	0.02381976089512582	5
GO:0007268	chemical synaptic transmission	postmoult	3	0.040958888307431614	0.277304275841558	4
GO:0007268	chemical synaptic transmission	premoult	3	0.019424436854983577	0.09609986506479147	4
GO:0008045	motor neuron axon guidance	intermoult	3	0.004384935221642167	0.4404710129604694	6
GO:0008045	motor neuron axon guidance	intramoult	3	0.0708845668832422	0.33753880779558804	3
GO:0008045	motor neuron axon guidance	postmoult	3	0.36130140396263305	0.47308971981617154	2
GO:0008045	motor neuron axon guidance	premoult	3	0.014885762344815513	0.1864748227516409	5
GO:0009190	cyclic nucleotide biosynthetic process	intermoult	3	0.08863734762914434	0.44151748551556264	3
GO:0009190	cyclic nucleotide biosynthetic process	intramoult	3	0.02766150606411466	0.2984790859738261	4
GO:0009190	cyclic nucleotide biosynthetic process	postmoult	3	0.13716185209136733	0.4111642986392232	3
GO:0009190	cyclic nucleotide biosynthetic process	premoult	2	0.062036425791206745	0.32164094420871575	3
GO:0009653	anatomical structure morphogenesis	intermoult	3	0.012986776326830426	0.35431906991069845	5
GO:0009653	anatomical structure morphogenesis	intramoult	3	0.004037052767787887	0.03334626177021696	6
GO:0009653	anatomical structure morphogenesis	postmoult	3	0.005068550989811803	0.021871047199122737	5
GO:0009653	anatomical structure morphogenesis	premoult	3	0.006550957329301701	0.08921619520681805	5
GO:0009887	animal organ morphogenesis	intermoult	2	0.039182290266024586	0.14958924020465963	3
GO:0009887	animal organ morphogenesis	intramoult	2	0.11320526737390764	0.24022360618088717	2
GO:0009887	animal organ morphogenesis	postmoult	2	0.4854729259726536	0.5882850819295744	1
GO:0009887	animal organ morphogenesis	premoult	2	0.04231841126255836	0.1922091799269213	3
GO:0010468	regulation of gene expression	intermoult	3	0.6333735337875683	0.8133093503471305	2
GO:0010468	regulation of gene expression	intramoult	2	0.45322107093375824	0.6649193072854851	1
GO:0010468	regulation of gene expression	postmoult	2	0.5566758663060797	0.6622727980244278	1
GO:0010468	regulation of gene expression	premoult	2	0.39116657616087835	0.567901138756993	1
GO:0016310	phosphorylation	intermoult	3	0.9464147148777096	0.9772436613061359	12
GO:0016310	phosphorylation	intramoult	3	0.6072777017418522	0.7798885425579731	5
GO:0016310	phosphorylation	postmoult	3	0.6910972378864951	0.800032050956844	7
GO:0016310	phosphorylation	premoult	3	0.6786614086651493	0.8130762246941785	3
GO:0016311	dephosphorylation	intermoult	3	0.6680841476370776	0.7941662789320652	4
GO:0016311	dephosphorylation	intramoult	3	0.45322107093375824	0.7743014371676833	2
GO:0016311	dephosphorylation	postmoult	3	0.8519189558658824	0.9028443960681833	1
GO:0016311	dephosphorylation	premoult	2	0.6786614086651493	0.7173274345984374	2
GO:0016477	cell migration	intermoult	2	0.2499830433141551	0.49554000931260456	2
GO:0016477	cell migration	intramoult	2	0.16778605691814283	0.4709340131441706	2
GO:0016477	cell migration	premoult	2	0.34209994859128423	0.49553995767772996	1
GO:0016567	protein ubiquitination	intermoult	3	0.9464147148777096	0.9772436613061359	5
GO:0016567	protein ubiquitination	intramoult	2	0.9108240612086986	0.9432121509862668	1
GO:0016567	protein ubiquitination	postmoult	3	0.8519189558658824	0.9028443960681833	1
GO:0016567	protein ubiquitination	premoult	2	0.8881700474816835	0.9054630913442387	1
GO:0019752	carboxylic acid metabolic process	intermoult	3	0.20552982532365244	0.48621676488805937	2
GO:0019752	carboxylic acid metabolic process	intramoult	3	0.11927749375148404	0.26114228932151545	2
GO:0019752	carboxylic acid metabolic process	postmoult	3	0.04374740869178049	0.18308146883290027	3
GO:0019752	carboxylic acid metabolic process	premoult	3	0.03572119693820926	0.28887272936961045	3
GO:0030154	cell differentiation	intermoult	3	0.06476366935189609	0.37756478660769444	6
GO:0030154	cell differentiation	intramoult	3	0.007467963713697838	0.08036159916298188	8
GO:0030154	cell differentiation	postmoult	3	0.02754522884318504	0.04951583912754845	7
GO:0030154	cell differentiation	premoult	3	0.017727338208673008	0.14761971174412017	6
GO:0030198	extracellular matrix organization	intermoult	3	0.6371806156223715	0.8017938204310262	2
GO:0030198	extracellular matrix organization	intramoult	3	0.4567846029473475	0.6212080123840649	2
GO:0030198	extracellular matrix organization	postmoult	3	0.24514305080399357	0.4341014323722604	3
GO:0030198	extracellular matrix organization	premoult	3	0.21700805595992645	0.42018174479603815	2
GO:0032259	methylation	intermoult	3	0.005421531450018059	0.6457175262339667	19
GO:0035282	segmentation	intermoult	2	0.5267217175295615	0.7633608270980438	2
GO:0035282	segmentation	intramoult	2	0.44828155719103874	0.5275822776969368	1
GO:0035282	segmentation	postmoult	2	0.4854729259726536	0.5021346594604523	1
GO:0042273	ribosomal large subunit biogenesis	intermoult	2	0.0014495987124957194	0.26408565812102863	8
GO:0042273	ribosomal large subunit biogenesis	intramoult	3	0.44828155719103874	0.5912744910372131	1
GO:0050808	synapse organization	intermoult	3	0.06498827982615944	0.46413881898883763	4
GO:0050808	synapse organization	intramoult	3	0.012886161586384996	0.18544745006117136	5
GO:0050808	synapse organization	postmoult	3	0.24514305080399357	0.3138715187906382	3
GO:0050808	synapse organization	premoult	3	0.01214823439938905	0.16584887717921726	5
GO:0051260	protein homooligomerization	intramoult	2	0.6068829982028348	0.6627709579603003	1
GO:0051260	protein homooligomerization	postmoult	2	0.5187963929482511	0.6049468154173732	1
GO:0051260	protein homooligomerization	premoult	2	0.4887970425793379	0.5558483478194639	1
GO:0051603	proteolysis involved in protein catabolic process	intermoult	2	3.8450392705465463e-4	0.3202038975761455	11
GO:0070588	calcium ion transmembrane transport	intermoult	2	0.714414752492592	0.8572073445795589	1
GO:0070588	calcium ion transmembrane transport	intramoult	3	0.3672419449878667	0.4742670679735859	2
GO:0070588	calcium ion transmembrane transport	postmoult	3	0.4854729259726536	0.5958094272375991	1
GO:0070588	calcium ion transmembrane transport	premoult	2	0.21722922663418298	0.3986780800738756	2
GO:0098869	cellular oxidant detoxification	intermoult	3	0.09044315091015157	0.3036133949626272	6
GO:0098869	cellular oxidant detoxification	intramoult	3	0.3595900589595938	0.40391019814979245	2
GO:0098869	cellular oxidant detoxification	postmoult	3	0.24521609693693974	0.4331143183408322	2
GO:0098869	cellular oxidant detoxification	premoult	3	0.20066195093512648	0.3418013603141207	2
GO:1902476	chloride transmembrane transport	intermoult	2	0.4119908823510508	0.7059954095087884	2
GO:1902476	chloride transmembrane transport	intramoult	2	0.45920007690962444	0.5330415375562296	2
GO:1902476	chloride transmembrane transport	postmoult	2	0.18175040509138388	0.35027339901981747	3
GO:1902476	chloride transmembrane transport	premoult	2	0.3254721861359272	0.4133338132880565	2
