## Supplementary material for "The Molecular Programme of the Biphasic Isopod Moult: A Transcriptomic Chimera": Table S9

ID	Description	phase	n_species	min_padj	avg_padj	max_count
GO:0000166	nucleotide binding	intermoult	3	0.6097891751224473	0.8694530811351747	53
GO:0000166	nucleotide binding	intramoult	3	0.9953417890204437	0.9983477892355752	7
GO:0000166	nucleotide binding	postmoult	3	0.9821587327574033	0.9932586406458217	6
GO:0000166	nucleotide binding	premoult	3	0.998960224630415	0.9995644501582549	6
GO:0000287	magnesium ion binding	intermoult	3	0.85456266441713	0.9191853398311641	4
GO:0000287	magnesium ion binding	intramoult	2	0.8643413257138387	0.9161974836049988	1
GO:0000287	magnesium ion binding	postmoult	2	0.7758463833926785	0.8046061875151923	1
GO:0003690	double-stranded DNA binding	intermoult	3	0.6787698167084498	0.8198210652200162	2
GO:0003690	double-stranded DNA binding	intramoult	3	0.3680673668896494	0.5685629903289979	2
GO:0003690	double-stranded DNA binding	postmoult	3	0.5723939533932111	0.6882548498232787	1
GO:0003690	double-stranded DNA binding	premoult	3	0.44756209941583913	0.5822708239849861	1
GO:0003774	cytoskeletal motor activity	intermoult	2	0.11793953586080731	0.557465377084831	4
GO:0003774	cytoskeletal motor activity	intramoult	2	0.6347593630814405	0.6814780977686915	2
GO:0003774	cytoskeletal motor activity	postmoult	2	0.18565482256402327	0.445561771957686	4
GO:0003824	catalytic activity	intermoult	3	0.6971524913087724	0.8667152821283783	27
GO:0003824	catalytic activity	intramoult	3	0.5105963209220632	0.6702034733562245	13
GO:0003824	catalytic activity	postmoult	3	0.36032010285743843	0.573410633483931	11
GO:0003824	catalytic activity	premoult	3	0.5152790128848027	0.6201161570615441	12
GO:0004114	3',5'-cyclic-nucleotide phosphodiesterase activity	intermoult	2	0.6787698167084498	0.7286032602017454	1
GO:0004114	3',5'-cyclic-nucleotide phosphodiesterase activity	intramoult	3	0.5105963209220632	0.6790205528890141	1
GO:0004114	3',5'-cyclic-nucleotide phosphodiesterase activity	postmoult	2	0.5723939533932111	0.7024401090889612	1
GO:0004181	metallocarboxypeptidase activity	intermoult	3	0.3085393727614336	0.48757419948275554	3
GO:0004181	metallocarboxypeptidase activity	intramoult	3	0.5105963209220632	0.6790205528890141	1
GO:0004181	metallocarboxypeptidase activity	postmoult	3	0.2634274063792792	0.474919496775897	2
GO:0004181	metallocarboxypeptidase activity	premoult	2	0.6283373639638994	0.63604706685336	1
GO:0004197	cysteine-type endopeptidase activity	postmoult	2	0.2634274063792792	0.5453579265621322	2
GO:0004222	metalloendopeptidase activity	intermoult	3	0.5449656167541215	0.8067218571786904	6
GO:0004222	metalloendopeptidase activity	intramoult	3	0.120495490499957	0.654761574685527	8
GO:0004222	metalloendopeptidase activity	postmoult	3	0.5273870797109625	0.6484488789415064	6
GO:0004222	metalloendopeptidase activity	premoult	3	0.38753576545948126	0.5013443563598652	5
GO:0004252	serine-type endopeptidase activity	intermoult	3	0.16972345142656278	0.4324816265269953	12
GO:0004252	serine-type endopeptidase activity	intramoult	3	0.09198531106369401	0.12178978981513248	9
GO:0004252	serine-type endopeptidase activity	postmoult	3	0.018422969883160452	0.08450700145704822	9
GO:0004252	serine-type endopeptidase activity	premoult	3	0.02334664591743361	0.09142306395015358	9
GO:0004364	glutathione transferase activity	intermoult	3	0.3085393727614336	0.33765134300097527	5
GO:0004364	glutathione transferase activity	intramoult	2	0.7047215058498225	0.7632326688724895	1
GO:0004364	glutathione transferase activity	postmoult	2	0.009271991864434243	0.2683295357876984	4
GO:0004364	glutathione transferase activity	premoult	2	0.44756209941583913	0.5379497316898693	1
GO:0004497	monooxygenase activity	intermoult	3	0.01672930099185039	0.3538839500330954	5
GO:0004497	monooxygenase activity	intramoult	3	0.02030978092434526	0.0558307683811555	5
GO:0004497	monooxygenase activity	postmoult	3	0.009271991864434243	0.13914921049278856	5
GO:0004497	monooxygenase activity	premoult	3	0.03157892481696325	0.2009068665307181	5
GO:0004521	RNA endonuclease activity	postmoult	2	0.6339440042374492	0.7595743932522367	1
GO:0004721	phosphoprotein phosphatase activity	intermoult	3	0.706595212671431	0.8350864480814867	1
GO:0004721	phosphoprotein phosphatase activity	intramoult	2	0.5453648195412174	0.6386291799592256	1
GO:0004725	protein tyrosine phosphatase activity	intermoult	2	0.9060021367675078	0.9514966775381812	2
GO:0004725	protein tyrosine phosphatase activity	postmoult	2	0.7054687213513487	0.8278798047417566	1
GO:0004867	serine-type endopeptidase inhibitor activity	intermoult	3	0.3455247235049205	0.6363542771864812	2
GO:0004867	serine-type endopeptidase inhibitor activity	intramoult	3	0.030420435675892112	0.2715182724201473	5
GO:0004867	serine-type endopeptidase inhibitor activity	postmoult	3	0.3425593880105325	0.564506388073823	2
GO:0004867	serine-type endopeptidase inhibitor activity	premoult	3	0.20648668670404155	0.43886535996720843	2
GO:0004970	glutamate-gated receptor activity	intermoult	3	0.10688437658795913	0.5086547638649681	5
GO:0004970	glutamate-gated receptor activity	intramoult	3	0.008069157005593493	0.11730678395392195	6
GO:0004970	glutamate-gated receptor activity	postmoult	3	0.1770054601953167	0.4293282779790713	4
GO:0004970	glutamate-gated receptor activity	premoult	3	0.07304581171684302	0.41971447781308213	4
GO:0005044	scavenger receptor activity	intermoult	2	0.06593046720394828	0.37275898697711024	3
GO:0005044	scavenger receptor activity	intramoult	2	0.07148824011885023	0.11345298821210525	3
GO:0005044	scavenger receptor activity	postmoult	2	0.24628743443048343	0.2478068569845504	2
GO:0005044	scavenger receptor activity	premoult	2	0.0539792572570627	0.2507706783364509	3
GO:0005179	hormone activity	intermoult	3	1.135602076869946e-8	1.3132375487587752e-4	9
GO:0005179	hormone activity	intramoult	3	1.6478479788162409e-6	7.942830879388014e-5	8
GO:0005179	hormone activity	postmoult	3	1.768460443614426e-5	2.9953383094795608e-5	7
GO:0005179	hormone activity	premoult	3	1.5567156677687062e-7	3.841450875587652e-4	8
GO:0005184	neuropeptide hormone activity	intermoult	2	8.979057562784547e-8	2.6190076495144595e-5	8
GO:0005184	neuropeptide hormone activity	intramoult	2	6.845181506512737e-6	8.296048998326017e-4	7
GO:0005184	neuropeptide hormone activity	postmoult	2	1.178556547472025e-5	2.287423375291804e-4	7
GO:0005184	neuropeptide hormone activity	premoult	2	8.867665509238243e-8	0.0012905344097931181	8
GO:0005198	structural molecule activity	intermoult	3	0.9185274724929879	0.9623630909008533	7
GO:0005198	structural molecule activity	intramoult	3	0.5666001827085574	0.7494874559881364	3
GO:0005198	structural molecule activity	premoult	3	0.14212688948850988	0.4379933175492594	4
GO:0005216	monoatomic ion channel activity	intermoult	3	5.4305568903848966e-5	0.3577184909997684	15
GO:0005216	monoatomic ion channel activity	intramoult	3	3.0381353181843967e-6	0.0014809036518722417	18
GO:0005216	monoatomic ion channel activity	postmoult	3	2.3126007463886862e-7	0.006589729813329299	20
GO:0005216	monoatomic ion channel activity	premoult	3	0.0029868573126471698	0.051837800071550644	12
GO:0005230	extracellular ligand-gated monoatomic ion channel activity	intermoult	3	5.4305568903848966e-5	0.29539271699594344	9
GO:0005230	extracellular ligand-gated monoatomic ion channel activity	intramoult	3	1.4807373490564047e-4	0.004290709312177563	9
GO:0005230	extracellular ligand-gated monoatomic ion channel activity	postmoult	3	1.768460443614426e-5	0.012705557026608055	10
GO:0005230	extracellular ligand-gated monoatomic ion channel activity	premoult	3	0.015257992270452747	0.055377716339105446	6
GO:0005254	chloride channel activity	intermoult	3	0.00298437907884743	0.5595818046987173	5
GO:0005254	chloride channel activity	intramoult	2	0.0053901916769675765	0.038439215897908906	5
GO:0005254	chloride channel activity	postmoult	3	0.004985295321661834	0.2755685094178301	5
GO:0005254	chloride channel activity	premoult	3	0.023772008863599932	0.25930696904053957	4
GO:0005262	calcium channel activity	intermoult	2	0.3113486127220785	0.6541699155154665	2
GO:0005262	calcium channel activity	intramoult	3	0.09535358698985899	0.3341040775179757	3
GO:0005262	calcium channel activity	postmoult	3	0.3487215294804794	0.46481491069609815	2
GO:0005262	calcium channel activity	premoult	2	0.07304581171684302	0.23280833736357237	3
GO:0005267	potassium channel activity	intermoult	3	0.27001881549527096	0.5526485034081174	3
GO:0005267	potassium channel activity	intramoult	3	0.23519400283909903	0.3550371431603759	3
GO:0005267	potassium channel activity	postmoult	3	0.008859583814929444	0.18047194692436008	6
GO:0005267	potassium channel activity	premoult	3	0.22522743137018006	0.30879587153757776	3
GO:0005319	lipid transporter activity	intramoult	2	0.21808600791027202	0.5199149199027143	2
GO:0005506	iron ion binding	intermoult	3	0.06074445729192623	0.3882066840629133	6
GO:0005506	iron ion binding	intramoult	3	0.016386530833126568	0.2287037305016511	8
GO:0005506	iron ion binding	postmoult	3	0.24722563270275733	0.29282509751146835	5
GO:0005506	iron ion binding	premoult	3	0.03157892481696325	0.2630799749774743	7
GO:0005507	copper ion binding	intermoult	3	0.25745402036867476	0.5854264749805406	6
GO:0005507	copper ion binding	intramoult	3	0.20695804341926935	0.2964324521819788	3
GO:0005507	copper ion binding	postmoult	3	0.37244200231681723	0.6159526468120726	2
GO:0005507	copper ion binding	premoult	2	0.15686705728134254	0.28621676823232844	3
GO:0005509	calcium ion binding	intermoult	3	0.0751043080444232	0.6345864283207323	21
GO:0005509	calcium ion binding	intramoult	3	0.056285728663219806	0.2782692778988288	18
GO:0005509	calcium ion binding	postmoult	3	0.0015030671167605713	0.3028798769893351	24
GO:0005509	calcium ion binding	premoult	3	0.0539792572570627	0.18922286993261622	16
GO:0005516	calmodulin binding	intermoult	3	0.6971524913087724	0.8241934711042227	2
GO:0005525	GTP binding	intermoult	3	0.9261483050327536	0.9749061244386101	24
GO:0005525	GTP binding	intramoult	2	0.9953417890204437	0.9976708875574567	4
GO:0005525	GTP binding	postmoult	2	0.9821587327574033	0.9910682329059941	4
GO:0005525	GTP binding	premoult	2	0.998960224630415	0.9994798521891273	3
GO:0005543	phospholipid binding	postmoult	2	0.6339440042374492	0.7332151345110802	1
GO:0008010	structural constituent of chitin-based larval cuticle	intermoult	2	0.7837021606427442	0.8903466894757994	2
GO:0008010	structural constituent of chitin-based larval cuticle	intramoult	3	0.29482970558436006	0.43119671508996615	2
GO:0008010	structural constituent of chitin-based larval cuticle	premoult	3	0.21602427831665996	0.3899386785727034	2
GO:0008017	microtubule binding	intermoult	3	0.8016729132641744	0.9290089282269365	3
GO:0008017	microtubule binding	intramoult	2	0.8643413257138387	0.9207410025599339	2
GO:0008017	microtubule binding	postmoult	3	0.4122870271331518	0.7747126840665045	4
GO:0008061	chitin binding	intermoult	3	1.1521340034171793e-4	0.29083344557886776	10
GO:0008061	chitin binding	intramoult	3	0.009875364081475702	0.09441218989150468	9
GO:0008061	chitin binding	postmoult	3	4.4569910958364053e-4	0.12527698041851892	9
GO:0008061	chitin binding	premoult	3	0.00937072581056275	0.136543120947478	6
GO:0008080	N-acetyltransferase activity	intermoult	2	0.7784367036950409	0.8877139610019478	1
GO:0008080	N-acetyltransferase activity	intramoult	2	0.7047215058498225	0.7632326688724895	1
GO:0008080	N-acetyltransferase activity	postmoult	2	0.6339440042374492	0.7332151345110802	1
GO:0008080	N-acetyltransferase activity	premoult	2	0.3086139116716735	0.46847563781778645	2
GO:0008083	growth factor activity	intermoult	2	0.739492408256673	0.7919841398050981	1
GO:0008083	growth factor activity	postmoult	2	0.6830719487848173	0.6873328071830616	2
GO:0008083	growth factor activity	premoult	2	0.43995673254868817	0.47855957503340824	2
GO:0008138	protein tyrosine/serine/threonine phosphatase activity	intermoult	2	0.739492408256673	0.7761154674080253	1
GO:0008138	protein tyrosine/serine/threonine phosphatase activity	intramoult	2	0.5666001827085574	0.660460591675593	1
GO:0008146	sulfotransferase activity	intermoult	3	0.06593046720394828	0.35691682151816917	6
GO:0008146	sulfotransferase activity	intramoult	3	0.14874371318228793	0.28207923792743367	5
GO:0008146	sulfotransferase activity	postmoult	3	0.11892167828907405	0.27360551226239554	6
GO:0008146	sulfotransferase activity	premoult	3	0.015257992270452747	0.16606033252714844	7
GO:0008194	UDP-glycosyltransferase activity	intermoult	2	0.3085393727614336	0.6527652955351442	2
GO:0008194	UDP-glycosyltransferase activity	postmoult	2	0.5723939533932111	0.6031689788153302	1
GO:0008236	serine-type peptidase activity	intermoult	3	0.3647211373317596	0.6018260281314632	6
GO:0008236	serine-type peptidase activity	intramoult	2	0.04018200905306461	0.2271508103176247	5
GO:0008236	serine-type peptidase activity	postmoult	3	0.023398472525013574	0.3510017418191955	5
GO:0008236	serine-type peptidase activity	premoult	3	0.0820055796854036	0.22999380750244902	4
GO:0008237	metallopeptidase activity	intermoult	3	0.2746198744450014	0.6501269698207686	9
GO:0008237	metallopeptidase activity	intramoult	3	0.1072688661430873	0.524332384271761	9
GO:0008237	metallopeptidase activity	postmoult	3	0.28786517605269685	0.43706589864294665	8
GO:0008237	metallopeptidase activity	premoult	3	0.3094515202368285	0.46178366120552233	6
GO:0008270	zinc ion binding	intermoult	3	0.9985714671842727	0.999365669276209	22
GO:0008270	zinc ion binding	intramoult	3	0.9953417890204437	0.9983477892355752	11
GO:0008270	zinc ion binding	postmoult	3	0.9821587327574033	0.9932586406458217	10
GO:0008270	zinc ion binding	premoult	3	0.9973195400781458	0.9987597481521334	9
GO:0008289	lipid binding	intermoult	2	0.6665397894833989	0.8317655038961267	2
GO:0008289	lipid binding	postmoult	2	0.7439584644867397	0.8469267448921608	1
GO:0008374	O-acyltransferase activity	intermoult	3	0.6971524913087724	0.8241934711042227	1
GO:0008417	fucosyltransferase activity	intermoult	2	0.6795875067502722	0.7210270445885792	3
GO:0008417	fucosyltransferase activity	postmoult	2	0.6339440042374492	0.7306162254912173	1
GO:0008417	fucosyltransferase activity	premoult	2	0.5933106899775094	0.6108240269707044	1
GO:0008757	S-adenosylmethionine-dependent methyltransferase activity	intermoult	3	0.06773548422573794	0.6878900030524261	25
GO:0008757	S-adenosylmethionine-dependent methyltransferase activity	intramoult	3	0.936803770546049	0.9774200368589078	3
GO:0008757	S-adenosylmethionine-dependent methyltransferase activity	postmoult	3	0.8576933519272838	0.946609939246424	3
GO:0008757	S-adenosylmethionine-dependent methyltransferase activity	premoult	3	0.9790304546399979	0.9926633863394175	2
GO:0015276	ligand-gated monoatomic ion channel activity	intermoult	3	0.14108210929865075	0.5499169510741111	5
GO:0015276	ligand-gated monoatomic ion channel activity	intramoult	3	0.016386530833126568	0.13079183636680453	6
GO:0015276	ligand-gated monoatomic ion channel activity	postmoult	3	0.23150210998243487	0.4618273565900851	4
GO:0015276	ligand-gated monoatomic ion channel activity	premoult	3	0.11310738601665317	0.4426596792447865	4
GO:0015293	symporter activity	intermoult	3	0.011823004109411823	0.39848850807498126	5
GO:0015293	symporter activity	intramoult	3	0.16674228520828935	0.41216701819819834	3
GO:0015293	symporter activity	postmoult	3	0.11354290415643653	0.45653822215930145	3
GO:0015293	symporter activity	premoult	3	0.06735652612767827	0.36208286088379893	3
GO:0016298	lipase activity	intermoult	2	0.10688437658795913	0.3928270966482045	3
GO:0016298	lipase activity	intramoult	2	0.11056808303186116	0.3105822019769622	3
GO:0016298	lipase activity	postmoult	2	0.17706141223301158	0.3747276828131113	3
GO:0016298	lipase activity	premoult	2	0.08516873908179722	0.10634862495561359	3
GO:0016301	kinase activity	intermoult	3	0.9969912183088546	0.9985204288639772	14
GO:0016301	kinase activity	intramoult	3	0.8263791404991813	0.9216794517926812	5
GO:0016301	kinase activity	postmoult	3	0.6771114830993054	0.8622937195242155	7
GO:0016301	kinase activity	premoult	3	0.8974999798929475	0.9458620779232186	3
GO:0016491	oxidoreductase activity	intermoult	3	0.0386148934092341	0.3819499908553017	45
GO:0016491	oxidoreductase activity	intramoult	3	0.033258371328376696	0.5588797019875306	23
GO:0016491	oxidoreductase activity	postmoult	3	0.4122870271331518	0.6145361463584446	17
GO:0016491	oxidoreductase activity	premoult	3	0.3086139116716735	0.5746242517544247	15
GO:0016616	oxidoreductase activity, acting on the CH-OH group of donors, NAD or NADP as acceptor	intermoult	3	0.739492408256673	0.8505859581205336	1
GO:0016620	oxidoreductase activity, acting on the aldehyde or oxo group of donors, NAD or NADP as acceptor	intermoult	2	0.6971524913087724	0.8470718548088135	1
GO:0016627	oxidoreductase activity, acting on the CH-CH group of donors	intermoult	2	0.5169304622109231	0.7569608402598889	3
GO:0016627	oxidoreductase activity, acting on the CH-CH group of donors	postmoult	2	0.4485112384364718	0.6865947910121869	2
GO:0016705	oxidoreductase activity, acting on paired donors, with incorporation or reduction of molecular oxygen	intermoult	3	0.2684125690424795	0.5969634676885484	4
GO:0016705	oxidoreductase activity, acting on paired donors, with incorporation or reduction of molecular oxygen	intramoult	3	0.3444577027196482	0.4968017098052194	3
GO:0016705	oxidoreductase activity, acting on paired donors, with incorporation or reduction of molecular oxygen	postmoult	3	0.4122870271331518	0.5966979286167958	2
GO:0016705	oxidoreductase activity, acting on paired donors, with incorporation or reduction of molecular oxygen	premoult	3	0.2495827237244839	0.4302017105241472	3
GO:0016740	transferase activity	intermoult	3	0.026687171719014375	0.6750857466673638	60
GO:0016740	transferase activity	intramoult	3	0.936803770546049	0.978835116410777	10
GO:0016740	transferase activity	postmoult	3	0.9821587327574033	0.9932586406458217	12
GO:0016740	transferase activity	premoult	3	0.9973195400781458	0.9987597481521334	8
GO:0016747	acyltransferase activity, transferring groups other than amino-acyl groups	intermoult	3	0.8240557914424472	0.8734130496636775	5
GO:0016747	acyltransferase activity, transferring groups other than amino-acyl groups	premoult	2	0.7548267038180618	0.8142333280554866	1
GO:0016758	hexosyltransferase activity	intermoult	3	0.3686515856289546	0.643217990815594	3
GO:0016758	hexosyltransferase activity	intramoult	2	0.2963277020456832	0.525324351344156	3
GO:0016758	hexosyltransferase activity	postmoult	3	0.612779788352641	0.6520412701575178	2
GO:0016758	hexosyltransferase activity	premoult	3	0.5139123391211683	0.6570745033789168	1
GO:0016773	phosphotransferase activity, alcohol group as acceptor	intramoult	2	0.7047215058498225	0.7658733945125519	1
GO:0016773	phosphotransferase activity, alcohol group as acceptor	premoult	3	0.44756209941583913	0.5838169535342805	1
GO:0016787	hydrolase activity	intermoult	3	0.724880432300635	0.7553485846071608	44
GO:0016787	hydrolase activity	intramoult	3	0.5857039937708594	0.8497379964010743	15
GO:0016787	hydrolase activity	postmoult	3	0.6093748238054876	0.7476175455781284	13
GO:0016787	hydrolase activity	premoult	3	0.43995673254868817	0.5714974143076346	17
GO:0016798	hydrolase activity, acting on glycosyl bonds	intermoult	3	0.10688437658795913	0.4543862284895102	4
GO:0016798	hydrolase activity, acting on glycosyl bonds	intramoult	3	0.5809881696126653	0.7500572684685831	1
GO:0016798	hydrolase activity, acting on glycosyl bonds	postmoult	2	0.03395636055533735	0.3500944497879722	4
GO:0016798	hydrolase activity, acting on glycosyl bonds	premoult	2	0.43995673254868817	0.47855957503340824	2
GO:0016829	lyase activity	intermoult	3	0.15309281302954403	0.6514350507089245	5
GO:0016829	lyase activity	intramoult	3	0.06010760236701799	0.2870852430015402	5
GO:0016829	lyase activity	postmoult	3	0.24896256059745536	0.38497987957874313	4
GO:0016829	lyase activity	premoult	2	0.05018065062762714	0.4184942122932376	5
GO:0016849	phosphorus-oxygen lyase activity	intermoult	3	0.10688437658795913	0.4667572929529858	3
GO:0016849	phosphorus-oxygen lyase activity	intramoult	3	0.01779302841624472	0.27440635164088933	4
GO:0016849	phosphorus-oxygen lyase activity	postmoult	3	0.16215328339936608	0.4561637470100088	3
GO:0016849	phosphorus-oxygen lyase activity	premoult	2	0.07304581171684302	0.3506915878403712	3
GO:0020037	heme binding	intermoult	3	0.0144078606373526	0.37276115184472214	8
GO:0020037	heme binding	intramoult	3	0.006790587583102098	0.10327187583444364	10
GO:0020037	heme binding	postmoult	3	0.024563250678013005	0.27315934037371076	9
GO:0020037	heme binding	premoult	3	0.0820055796854036	0.11658137073933832	6
GO:0030170	pyridoxal phosphate binding	intermoult	3	0.23484482040470567	0.5230221565808659	4
GO:0030170	pyridoxal phosphate binding	intramoult	3	0.012306872444952233	0.08371289156051306	7
GO:0030170	pyridoxal phosphate binding	postmoult	3	0.02774176829402529	0.28661712733032096	5
GO:0030170	pyridoxal phosphate binding	premoult	3	0.07304581171684302	0.38298175836552717	5
GO:0030414	peptidase inhibitor activity	intermoult	3	0.04696838455330762	0.33782213305763503	4
GO:0030414	peptidase inhibitor activity	intramoult	3	0.001319473547525585	0.005804833289020907	6
GO:0030414	peptidase inhibitor activity	postmoult	3	0.004414467842273618	0.07600916166282434	6
GO:0030414	peptidase inhibitor activity	premoult	3	0.06735652612767827	0.12721948742424563	3
GO:0030527	structural constituent of chromatin	intermoult	2	0.3802875553225321	0.529528686015491	2
GO:0030527	structural constituent of chromatin	intramoult	2	0.41633438739463635	0.4634653541583498	2
GO:0030527	structural constituent of chromatin	postmoult	2	0.5273870797109625	0.5498905165520869	2
GO:0030527	structural constituent of chromatin	premoult	2	0.3094515202368285	0.3785068098263338	2
GO:0042302	structural constituent of cuticle	intermoult	3	0.9322259278538712	0.9764052490871766	3
GO:0042302	structural constituent of cuticle	intramoult	3	0.5105963209220632	0.6665652145550538	3
GO:0042302	structural constituent of cuticle	premoult	3	0.12752851082942998	0.3686075757042576	4
GO:0042802	identical protein binding	intermoult	3	0.6787698167084498	0.7069413019618694	3
GO:0042802	identical protein binding	postmoult	2	0.5723939533932111	0.6998412000690982	1
GO:0043130	ubiquitin binding	intermoult	2	0.9060021367675078	0.9514966775381812	2
GO:0043565	sequence-specific DNA binding	intermoult	3	0.32531703899613934	0.5623431315455845	8
GO:0043565	sequence-specific DNA binding	intramoult	3	0.5453648195412174	0.6594277192823275	6
GO:0043565	sequence-specific DNA binding	postmoult	3	0.4122870271331518	0.5194054030337437	7
GO:0043565	sequence-specific DNA binding	premoult	3	0.2874736323910995	0.4265516456068049	7
GO:0046982	protein heterodimerization activity	intermoult	3	0.026687171719014375	0.4412213264440853	12
GO:0046982	protein heterodimerization activity	intramoult	3	0.22504428565677806	0.4460057755796964	4
GO:0046982	protein heterodimerization activity	postmoult	3	0.35467124079281126	0.5595388334820637	3
GO:0046982	protein heterodimerization activity	premoult	3	0.43995673254868817	0.5052853986428089	3
GO:0046983	protein dimerization activity	intermoult	3	0.46134793902744947	0.7326105218643257	9
GO:0046983	protein dimerization activity	intramoult	3	0.11796632207634318	0.587115685570186	9
GO:0046983	protein dimerization activity	postmoult	3	0.24932627953861738	0.5910840568288361	6
GO:0046983	protein dimerization activity	premoult	3	0.23265145530279807	0.586162933053215	7
GO:0050660	flavin adenine dinucleotide binding	intermoult	3	0.739492408256673	0.8383067767535228	6
GO:0050660	flavin adenine dinucleotide binding	intramoult	2	0.3715991031704868	0.5729024544388783	5
GO:0050660	flavin adenine dinucleotide binding	postmoult	3	0.6662325390206071	0.7490927847837107	4
GO:0050660	flavin adenine dinucleotide binding	premoult	2	0.6689352042042751	0.8344673419760573	2
GO:0050661	NADP binding	intermoult	3	0.3802875553225321	0.6914770883133864	2
GO:0050661	NADP binding	intramoult	2	0.7047215058498225	0.7632326688724895	1
GO:0050661	NADP binding	postmoult	2	0.6339440042374492	0.7364132493796463	1
GO:0050661	NADP binding	premoult	2	0.3689659311921113	0.4082640153039752	2
GO:0050839	cell adhesion molecule binding	intermoult	3	0.3085393727614336	0.5389597345974556	2
GO:0050839	cell adhesion molecule binding	intramoult	3	0.028357713437037146	0.14964217180188213	3
GO:0050839	cell adhesion molecule binding	postmoult	3	0.25404278767928185	0.3175219025991612	2
GO:0050839	cell adhesion molecule binding	premoult	3	0.14212688948850988	0.23641467692196338	2
GO:0051015	actin filament binding	intermoult	3	0.9060021367675078	0.95818797899236	4
GO:0051015	actin filament binding	intramoult	3	0.41633438739463635	0.7493739263258001	5
GO:0051015	actin filament binding	postmoult	3	0.5273870797109625	0.7879546814238986	5
GO:0051015	actin filament binding	premoult	3	0.8151133582057732	0.8710947159868503	2
GO:0051536	iron-sulfur cluster binding	intermoult	3	0.33969351890973265	0.5989666797710744	9
GO:0051536	iron-sulfur cluster binding	intramoult	2	0.8217438318951567	0.8605504107732296	2
GO:0051536	iron-sulfur cluster binding	postmoult	2	0.8051797687609157	0.890231548687547	1
GO:0051536	iron-sulfur cluster binding	premoult	3	0.6283373639638994	0.6439199271146391	2
GO:0051537	2 iron, 2 sulfur cluster binding	intermoult	3	0.06773548422573794	0.27112430202101423	7
GO:0051537	2 iron, 2 sulfur cluster binding	intramoult	2	0.16327075345553377	0.44758214691638387	3
GO:0051537	2 iron, 2 sulfur cluster binding	postmoult	2	0.5605101478183563	0.6188108154588308	2
GO:0051537	2 iron, 2 sulfur cluster binding	premoult	3	0.32545439343755095	0.40591359912871094	2
GO:0070006	metalloaminopeptidase activity	postmoult	2	0.6524236106469499	0.76288274578623	1
GO:0071949	FAD binding	intermoult	3	0.10688437658795913	0.3477397508910842	5
GO:0071949	FAD binding	intramoult	3	0.033258371328376696	0.45618918052789026	5
GO:0071949	FAD binding	postmoult	3	0.44364914541392464	0.6012775257660158	3
GO:0071949	FAD binding	premoult	3	0.23265145530279807	0.4729163590084005	3
GO:0140359	ABC-type transporter activity	intermoult	2	0.6730996093375656	0.8350454138232102	3
GO:0140359	ABC-type transporter activity	intramoult	2	0.11370142775663583	0.3734816895878613	4
GO:0140359	ABC-type transporter activity	postmoult	2	0.5195114419647876	0.645370130846373	2
