## Supplementary material for "The Molecular Programme of the Biphasic Isopod Moult: A Transcriptomic Chimera": Table S10

ODB_OG.x	Preferred_name	Loading	PC	importance_score	ODB_OG.y	Phase	Category
11167at6657	U-scoloptoxin(01)-Cw1a-like	0.159596992898925	PC1	3.367496550167318	11167at6657	intramoult	Immunity/Protection
23851at6657	Cuticle protein	0.148602703375322	PC1	3.1355170412192943	23851at6657	intramoult	Structural/Cuticle
40430at6657	cuticle protein AM1274-like	0.113394607133606	PC1	2.3926262105190865	40430at6657	intramoult	Structural/Cuticle
20514at6657	cuticle protein CP14.6-like	0.104906581159807	PC1	2.213528862471928	20514at6657	intramoult	Structural/Cuticle
39744at6657	cuticle protein CP1499-like	-0.12624003613063	PC2	2.1208326069945844	39744at6657	premoult	Structural/Cuticle
38550at6657	ice-structuring glycoprotein-like	0.0984833976702353	PC1	2.077999690841965	38550at6657	intramoult	Lubrication/Desiccation
10139at6657	C-type lectin BfL-1-like	0.0948968870115738	PC1	2.0023243159442075	10139at6657	premoult	Other/Metabolic
53472at6657	Glutaredoxin domain-containing cysteine-rich protein	0.0925309826039641	PC1	1.9524037329436426	53472at6657	intramoult	Other/Metabolic
19196at6657	U-scoloptoxin(01)-Cw1a	0.0912686391313766	PC1	1.9257682856720464	19196at6657	intramoult	Immunity/Protection
15450at6657	cuticle protein AM1159-like	0.0900207873703981	PC1	1.8994386135154002	15450at6657	intramoult	Structural/Cuticle
49007at6657	mucin-2-like	0.0859798072684898	PC1	1.814173933365135	49007at6657	intramoult	Lubrication/Desiccation
48557at6657	oleosin-B6-like	0.0841981974687793	PC1	1.7765819665912432	48557at6657	intramoult	Other/Metabolic
51919at6657	collagen alpha-1(XI) chain-like	-0.105739464257907	PC2	1.7764229995328378	51919at6657	premoult	Other/Metabolic
76093at6657	cuticle protein AMP1A-like	0.0834528977268414	PC1	1.7608561420363538	76093at6657	intramoult	Structural/Cuticle
55179at6657	formin-like protein 20	0.0831862213030907	PC1	1.7552292694952139	55179at6657	intramoult	Other/Metabolic
54741at6657	pneumococcal serine-rich repeat protein-like isoform X1	0.0821612987912911	PC1	1.7336034044962423	54741at6657	intramoult	Other/Metabolic
8811at6657	methyl farnesoate epoxidase-like	0.0977307927429379	PC2	1.6418773180813568	8811at6657	premoult	Other/Metabolic
29538at6657	venom phosphodiesterase 2-like	0.077359700822341	PC1	1.6322896873513952	29538at6657	postmoult	Other/Metabolic
46859at6657	5'-nucleotidase	0.0732988901012572	PC1	1.546606581136527	46859at6657	intramoult	Other/Metabolic
6530at6657	cuticle protein 7-like	0.0914654617130466	PC2	1.536619756779183	6530at6657	premoult	Structural/Cuticle
15711at6657	protein obstructor-E-like	0.0723235981042214	PC1	1.5260279199990716	14498at6657	intramoult	Other/Metabolic
10924at6657	cGMP-dependent kinase	0.0693059452769345	PC1	1.462355445343318	10924at6657	intramoult	Other/Metabolic
51045at6657	nucleolin	0.0687349630039327	PC1	1.45030771938298	51045at6657	intramoult	Other/Metabolic
28581at6657	Chitin binding domain	0.0678550675109493	PC1	1.4317419244810303	47160at6657	premoult	Structural/Cuticle
47568at6657	venom allergen 5-like	0.0677300032560656	PC1	1.4291030687029842	47568at6657	intramoult	Other/Metabolic
49885at6657	serine/threonine-protein kinase par-1-like isoform X1	0.0672128127066003	PC1	1.4181903481092666	49885at6657	intramoult	Other/Metabolic
3944at6657	peroxidase-like	0.0669064074994605	PC1	1.4117251982386168	11352at6657	premoult	Other/Metabolic
40927at6657	serine/arginine repetitive matrix protein 1-like isoform X1	0.0836444433621422	PC2	1.405226648483989	40927at6657	premoult	Structural/Cuticle
32220at6657	mastermind-like domain-containing protein 1	0.0835600343571361	PC2	1.4038085771998865	32220at6657	premoult	Other/Metabolic
35066at6657	cytochrome b5-related protein-like	0.0833725902975699	PC2	1.4006595169991742	35066at6657	premoult	Other/Metabolic
20244at6657	MAM and LDL-receptor class A domain-containing protein 1	0.0645604977471916	PC1	1.3622265024657427	20244at6657	intramoult	Other/Metabolic
39220at6657	adhesive plaque matrix protein-like	0.0810293140937681	PC2	1.361292476775304	39220at6657	intramoult	Structural/Cuticle
3489at6657	larval cuticle protein A2B-like	0.0800664551703698	PC2	1.3451164468622125	3489at6657	intramoult	Structural/Cuticle
69257at6657	O-acyltransferase WSD1, C-terminal	0.0789130537395074	PC2	1.3257393028237243	69257at6657	premoult	Other/Metabolic
42147at6657	proton-coupled folate transporter-like	0.0627374624634296	PC1	1.3237604579783646	42147at6657	intramoult	Other/Metabolic
22955at6657	proton channel OtopLc-like	0.0620920388675482	PC1	1.3101420201052671	22802at6657	premoult	Other/Metabolic
31788at6657	adult-specific cuticular protein ACP-20	0.0600428402720014	PC1	1.2669039297392297	31788at6657	intramoult	Other/Metabolic
32095at6657	cuticle protein 16.8-like	0.0597392678885617	PC1	1.260498552448652	32095at6657	intramoult	Structural/Cuticle
41655at6657	solute carrier family 2, facilitated glucose transporter member 8-like	-0.0746405763300394	PC2	1.253961682344662	41655at6657	intramoult	Other/Metabolic
33386at6657	Potassium channel domain	0.0592806284273716	PC1	1.2508212598175408	33386at6657	intramoult	Other/Metabolic
42274at6657	mucin-5AC-like	-0.0591672892343351	PC1	1.2484298028444707	42274at6657	premoult	Lubrication/Desiccation
29301at6657	NADPH oxidase 5	0.0589768521598248	PC1	1.2444115805723035	29301at6657	intramoult	Other/Metabolic
17380at6657	peroxidase	0.0737211332708797	PC2	1.238515038950779	17380at6657	premoult	Other/Metabolic
45763at6657	putative fatty acyl-CoA reductase	0.0586021577717357	PC1	1.2365055289836233	45763at6657	premoult	Other/Metabolic
10080at6657	Cytochrome P450	0.0585795034690076	PC1	1.2360275231960605	10080at6657	intramoult	Other/Metabolic
42138at6657	Lysozyme	-0.0733931393054765	PC2	1.2330047403320052	42138at6657	intramoult	Other/Metabolic
31166at6657	protein Skeletor, isoforms B/C-like	0.0582493809757002	PC1	1.2290619385872743	31166at6657	intramoult	Other/Metabolic
19812at6657	UDP-N-acetylhexosamine pyrophosphorylase-like	0.0580680632055003	PC1	1.2252361336360564	19812at6657	intramoult	Other/Metabolic
11203at6657	alpha/beta-gliadin clone PW1215-like	0.0723701403946514	PC2	1.2158183586301434	11203at6657	premoult	Other/Metabolic
21123at6657	Glycoside hydrolase family 18 catalytic domain	0.0570482757176819	PC1	1.2037186176430883	13975at6657	premoult	Other/Metabolic
4714at6657	chitin deacetylase 1	0.057026509785837	PC1	1.203259356481161	4714at6657	intramoult	Structural/Cuticle
35776at6657	probable G-protein coupled receptor Mth-like 1	0.0567697036925259	PC1	1.1978407479122966	35776at6657	intramoult	Other/Metabolic
37136at6657	C-type lectin-like	0.0712504789701177	PC2	1.1970080466979773	37136at6657	premoult	Other/Metabolic
36546at6657	titin-like isoform X1	-0.0707399848771545	PC2	1.1884317459361955	36546at6657	postmoult	Other/Metabolic
43792at6657	mucin-5AC-like isoform X1	0.055850636637472	PC1	1.1784484330506593	43792at6657	intramoult	Lubrication/Desiccation
14689at6657	Heme-binding protein 1	-0.0556911011994621	PC1	1.1750822353086503	14689at6657	intramoult	Other/Metabolic
44659at6657	O-acyltransferase WSD1 C-terminal	0.0553609781403725	PC1	1.1681166387618598	44659at6657	intramoult	Other/Metabolic
6010at6657	Beta,beta-carotene	0.0539063187450256	PC1	1.13742332552004	6010at6657	intramoult	Other/Metabolic
93at6657	ferric-chelate reductase 1	0.0676928310593572	PC2	1.1372395617972009	93at6657	premoult	Other/Metabolic
27649at6657	larval cuticle protein 16/17-like	0.0536911808524342	PC1	1.1328839159863617	27649at6657	intramoult	Structural/Cuticle
52013at6657	LOW QUALITY PROTEIN: leucine-rich repeat extensin-like protein 5	-0.0673947710534489	PC2	1.1322321536979416	52013at6657	intramoult	Other/Metabolic
37948at6657	toll-like receptor 3	0.0533110445203515	PC1	1.1248630393794168	37948at6657	intramoult	Other/Metabolic
49202at6657	LOW QUALITY PROTEIN: arp2/3 complex-activating protein rickA-like	-0.0531835028589372	PC1	1.122171910323575	49202at6657	intramoult	Other/Metabolic
16508at6657	UDP-glucuronosyltransferase 2C1-like	0.0663116286706202	PC2	1.1140353616664194	16508at6657	premoult	Other/Metabolic
38956at6657	A disintegrin and metalloproteinase with thrombospondin motifs like	0.0527883587159177	PC1	1.1138343689058636	38956at6657	intramoult	Other/Metabolic
60138at6657	Peptidyl-prolyl cis-trans isomerase domain superfamily	0.0660625601756401	PC2	1.1098510109507538	60138at6657	premoult	Other/Metabolic
18116at6657	Chitin synthase chs-2	0.0521776446919503	PC1	1.1009483030001515	18116at6657	intramoult	Structural/Cuticle
52201at6657	nascent polypeptide-associated complex subunit alpha, muscle-specific form-like	0.0521498789976883	PC1	1.1003624468512232	53280at6657	postmoult	Other/Metabolic
49977at6657	Cilia- and flagella-associated protein 97	0.051395490303581	PC1	1.0844448454055593	49977at6657	intramoult	Other/Metabolic
22434at6657	neurogenic locus notch homolog protein 1	0.0513212482435623	PC1	1.0828783379391647	22434at6657	intramoult	Other/Metabolic
1225at6657	carotenoid isomerooxygenase-like	0.0638714346244417	PC2	1.0730401016906206	1225at6657	premoult	Other/Metabolic
42at6657	Alpha carbonic anhydrase	0.0506271341810488	PC1	1.0682325312201297	42at6657	intramoult	Other/Metabolic
16139at6657	calpain-C-like	0.0495784944868232	PC1	1.0461062336719695	16139at6657	intramoult	Other/Metabolic
29991at6657	serine protease filzig-like	0.0622467991375982	PC2	1.0457462255116499	29991at6657	premoult	Other/Metabolic
29411at6657	Sushi, von Willebrand factor type A, EGF and pentraxin domain-containing protein 1	0.0495237933472575	PC1	1.0449520396271332	29411at6657	intramoult	Other/Metabolic
74667at6657	flexible cuticle protein 12-like	0.0494574467472617	PC1	1.0435521263672218	74667at6657	premoult	Structural/Cuticle
27588at6657	Complement C1q-like protein 3	0.0617576000157197	PC2	1.037527680264091	27588at6657	premoult	Other/Metabolic
62399at6657	patched domain-containing protein 3-like	0.0490207085433133	PC1	1.0343369502639108	62399at6657	intramoult	Other/Metabolic
37at6657	agrin-like	0.06133769202793	PC2	1.030473226069224	37at6657	premoult	Other/Metabolic
12133at6657	N-acetyl-D-glucosamine kinase-like	0.0485727490697461	PC1	1.024885005371643	12133at6657	intramoult	Other/Metabolic
39396at6657	ribonucleoprotein PTB-binding 1	0.0481698644835489	PC1	1.016384140602882	39396at6657	postmoult	Other/Metabolic
58730at6657	venom carboxylesterase-6-like	-0.0585782091512286	PC2	0.9841139137406405	58730at6657	intramoult	Other/Metabolic
57502at6657	Protein kinase domain	0.0582887640276878	PC2	0.9792512356651552	57502at6657	premoult	Other/Metabolic
55125at6657	extensin-like	0.057860156906373	PC2	0.9720506360270664	55125at6657	intramoult	Other/Metabolic
39821at6657	probable nuclear hormone receptor HR3	0.0575743087256744	PC2	0.96724838659133	39821at6657	premoult	Regulation/Endocrine
55492at6657	platelet glycoprotein Ib alpha chain-like	0.0567313891819855	PC2	0.9530873382573565	55492at6657	premoult	Other/Metabolic
59280at6657	Single domain Von Willebrand factor type C domain	-0.0562111549372602	PC2	0.9443474029459714	73264at6657	postmoult	Other/Metabolic
44925at6657	Serine proteases trypsin domain	0.0551522268119602	PC2	0.9265574104409314	44925at6657	premoult	Other/Metabolic
34963at6657	fibrous sheath CABYR-binding protein-like	-0.0548109135338578	PC2	0.9208233473688111	34963at6657	premoult	Other/Metabolic
25870at6657	cuticle protein 19.8-like	-0.0541070381941308	PC2	0.9089982416613974	25870at6657	postmoult	Structural/Cuticle
59590at6657	Sulfotransferase 1C4	-0.0518442398180254	PC2	0.8709832289428268	59590at6657	intramoult	Other/Metabolic
59997at6657	Protein deglycase DJ-1	-0.0516882784253508	PC2	0.8683630775458935	59997at6657	premoult	Other/Metabolic
21279at6657	putative vacuolar protein sorting-associated protein TDA6	0.0512748177183356	PC2	0.8614169376680381	21279at6657	intramoult	Other/Metabolic
1981at6657	trypsin	0.0510266914274657	PC2	0.8572484159814238	1981at6657	intramoult	Other/Metabolic
28173at6657	probable acyl-CoA dehydrogenase fadE25	-0.0507281754145003	PC2	0.8522333469636051	28173at6657	intramoult	Other/Metabolic
42311at6657	chitooligosaccharidolytic beta-N-acetylglucosaminidase-like	0.0495791066393019	PC2	0.832928991540272	42311at6657	premoult	Other/Metabolic
32709at6657	apolipoprotein D-like	-0.0489126795123564	PC2	0.8217330158075876	32709at6657	intramoult	Other/Metabolic
50637at6657	zinc finger E-box-binding homeobox 1-like isoform X1	0.0487524853698595	PC2	0.8190417542136397	50637at6657	premoult	Other/Metabolic
8127at6657	protein spaetzle 3-like	-0.0487490631484889	PC2	0.8189842608946135	8127at6657	intramoult	Other/Metabolic
